# Global Screening of Sentrin-Specific Protease Family Substrates in SUMOylation

**DOI:** 10.1101/2020.02.25.964072

**Authors:** Yunzhi Wang, Xiaohui Wu, Rui Ge, Lei Song, Kai Li, Sha Tian, Lili Cai, Mingwei Liu, Wenhao Shi, Guoying Yu, Bei Zhen, Yi Wang, Fuchu He, Jun Qin, Chen Ding

**Author notes:** Co-first author (Yunzhi Wang, Xiaohui Wu, Rui Ge). Correspondence (C.D.); (J.Q.); (F.H.).

## Abstract

Post-translational modification of proteins by the addition of small ubiquitin-related modifier (SUMO) is a dynamic process, in which deSUMOylation is carried out by members of the Sentrin/SUMO-specific protease (SENP) family. While identification of SUMOylation sites at global scale has made great progress, much less effort has been made on the SENP family-dependent deSUMOylation. Here we report a dataset of 3,763 high confident SUMO1 modification sites and their dependence on the 6 members of SENP proteins. Interrogation of the dataset led to the discovery that SENP3 regulates the innate immune response via deSUMOylation of DHX15 and PCBP2 and recruitment of inflammatory molecules. Collectively, this dataset presents a site-resolved network of the SUMO-SENP system, providing information for potential substrates of the SENP proteins.
