## Supplementary Table 2 for "Global Screening of Sentrin-Specific Protease Family Substrates in SUMOylation"

### Sheet: SUMOylation
Supplementary Table 2 GO analysis of SUMO1-conjugated proteome.
GO bioprocess of SUMOylated proteins
Category	Term	Count	%	PValue	Genes	List Total	Pop Hits	Pop Total	Fold Enrichment	Bonferroni	Benjamini	FDR
GOTERM_BP_ALL	GO:0010467~gene expression	900	50	2.50463e-90	PPP2R5B, RPLP2, MED23, REST, SART1, EPC2, ZNF777, ZNF775, DHX38, RPLP0, RPLP1, ZNF397, YEATS2, PTBP3, OGT, DHX35, DHX32, CCAR1, RREB1, PCID2, PTBP1, MECP2, MED12, MECOM, DHX29, ASCC3, MED17, JUN, RYR2, ZNF383, MAPK8, ZNF382, CRTC2, ZNF516, TNRC18, ZSCAN5A, DUSP11, XAB2, ATN1, NAT10, ZNF124, PABPC1, ZNF398, ZC3H14, SPPL3, ZNF528, ASXL3, DHX9, ESRRA, NXF3, ZNF521, NXF1, ACACB, USF1, ATM, SFMBT2, SR…	1659	5306	16792	1.71685	1.91229e-86	2.73184e-87	4.97881e-87
GOTERM_BP_ALL	GO:0006396~RNA processing	257	14.2778	1.0242e-58	AAR2, RPL14, RPL13, U2AF2, RPL15, SNIP1, RPLP2, SART1, INTS9, NONO, DCPS, WDR75, DDX17, DHX38, INTS4, INTS7, RPLP0, RAVER1, INTS6, RPLP1, RPP30, LUC7L2, RPL10, LSM4, PTBP3, DHX35, SUPT5H, DHX32, LUC7L3, CCAR1, KRR1, GTPBP4, EMG1, RRP7A, BYSL, PTBP1, RPS18, NOP2, DHX29, TRMT11, RPS15, RPS13, RPS10, RPS11, FIP1L1, SRSF11, BOP1, HSPA1B, DUSP11, PIN4, XAB2, HNRNPA3, HTATSF1, NAT10, PABPC1, RPS23, RPS…	1659	910	16792	2.85856	7.81975e-55	4.3443e-56	2.03594e-55
GOTERM_BP_ALL	GO:0006351~transcription, DNA-templated	595	33.0556	4.23117e-46	XRCC5, HIST2H2AA4, PPP2R5B, XRCC6, ZNF639, MED23, REST, INTS9, WDR75, BRPF1, EPC2, ZNF777, ZNF775, DHX38, INTS4, INTS7, PHTF2, INTS6, ZNF397, YEATS2, OGT, CCAR1, ZNF43, RCOR3, ZNF644, PCID2, RREB1, ZNF646, RCOR1, ZNF48, ZHX1, MECP2, MED12, ZNF587B, HMG20B, MECOM, ZNF233, ASCC3, MED17, JUN, ZZZ3, RYR2, ZNF383, MAPK8, ZNF382, CRTC2, ZNF516, TNRC18, ZSCAN5A, ZNF232, ZNF619, HSPA1B, XAB2, ZNF618, ZNF…	1659	3605	16792	1.67058	3.2305e-42	9.23e-44	8.41089e-43
GOTERM_BP_ALL	GO:0006325~chromatin organization	199	11.0556	5.72186e-39	HIST2H2AA4, REST, HMGN5, WDR75, EPC2, BRPF1, SIN3A, HIST1H2BL, HIST1H2BI, HIST1H2BJ, H2AFZ, YEATS2, H2AFY, H2AFX, OGT, SUPT5H, TWIST1, RCOR1, MECP2, HMG20B, UBR2, MECOM, PRDM7, UHRF1, BAZ1A, BAZ1B, HUWE1, PRDM4, MTF2, MAPK8, SUDS3, CRTC2, TNRC18, TADA3, PBRM1, DNMT3B, KANSL1, CREBBP, SMAD4, ATM, SAP130, RNF2, HOPX, SUPT16H, KAT6B, CHAF1A, CHAF1B, RERE, EZH2, DMAP1, BAG6, ACTR6, BRD7, BRD4, HIST3H…	1659	768	16792	2.6227	4.36864e-35	9.29498e-37	1.13741e-35
GOTERM_BP_ALL	GO:0019080~viral gene expression	72	4	2.91354e-24	CCNT2, RSF1, RPL14, RPL13, RPL15, CCNT1, ZNF639, RPLP2, NUP188, REST, RPS2, RPS3, SEH1L, RPS3A, TARDBP, RPLP0, PCBP2, RPLP1, RPL10, NUP37, RANBP2, SUPT5H, NUP133, PTBP1, RPS4X, RPS18, AAAS, EP300, JUN, RPS15, RPS13, RPS10, NUP107, RPS11, NUP43, NUP98, RPL27A, NUP93, RPL38, EIF3A, RPL7, RPL32, RPL6, RPL34, NUP50, RPL8, RPL3, CHD1, RPL5, RPL4, RPL10A, RPL7A, RPS23, RPS24, RPSA, RPL26, RPL27, SNW1, …	1659	192	16792	3.79566	2.22449e-20	3.04725e-22	5.79166e-21
GOTERM_BP_ALL	GO:0006281~DNA repair	120	6.66667	2.14908e-18	XRCC5, RAD51B, XRCC6, SPRTN, NONO, KDM1A, EPC2, H2AFX, TWIST1, POLK, DTX3L, YY1, LIG3, POLB, DCLRE1A, UHRF1, RFC3, DCLRE1B, EP300, BAZ1B, HUWE1, PIAS4, ASCC3, SMARCA5, RAD18, HMGB1, BLM, TRRAP, XAB2, SLX4, HIST1H4A, NPM1, ATRIP, RECQL4, TP53BP1, WRN, ATR, KAT5, ATM, UIMC1, POLD3, VCP, PCNA, TDG, SUPT16H, CHAF1A, SMC1A, PARP1, CHAF1B, KIF22, FIGNL1, DEK, DMAP1, RPS3, CDC45, NSMCE2, WDR33, CDK1, BR…	1659	530	16792	2.29172	1.64082e-14	1.76433e-16	4.27203e-15
GO cell component of SUMOylated proteins
Category	Term	Count	%	PValue	Genes	List Total	Pop Hits	Pop Total	Fold Enrichment	Bonferroni	Benjamini	FDR
GOTERM_CC_ALL	GO:0005634~nucleus	1133	62.9444	5.15447e-134	PPP2R5D, MED23, REST, SPRTN, SART1, EPC2, ZNF777, ZNF775, DHX38, CUL7, INCENP, RPLP0, ZNF397, YEATS2, ZNF106, PTBP3, OGT, DHX35, DHX32, CUL1, CCAR1, PCID2, RREB1, PTBP1, LIG3, MECP2, MED12, ESPL1, MECOM, DHX29, DCAF8, MAPK6, ASCC3, MED17, JUN, MAPK4, ZNF383, MAPK8, ZNF382, CRTC2, ZNF516, MOB2, TNRC18, ZSCAN5A, DUSP11, XAB2, ARIH1, ATN1, AHNAK2, NAT10, ZNF124, PABPC1, ZNF398, RECQL4, ZC3H14, ZNF52…	1695	7048	18224	1.72838	5.38126e-131	1.79375e-131	8.1886e-131
GOTERM_CC_ALL	GO:0005694~chromosome	251	13.9444	2.66657e-57	XRCC5, RAD51B, HIST2H2AA4, XRCC6, RANGAP1, SPRTN, HMGN5, SIN3A, DDX18, HIST1H2BL, INTS7, HIST1H2BI, INCENP, HIST1H2BJ, H2AFZ, CDCA2, H2AFY, NUP37, H2AFX, PCID2, YY1, MECP2, HMG20B, UBR2, PRDM7, RFC3, UHRF1, DCLRE1A, DCLRE1B, BAZ1B, JUN, NUP43, SUDS3, TNRC18, PBRM1, TNKS, NAT10, TCF3, RECQL4, TCF7, MKI67, KANSL1, TP53BP1, CREBBP, SMAD4, ATR, ATM, SAP130, UBA1, TRPS1, RNF2, PCNA, SUPT16H, NSMF, PAR…	1695	937	18224	2.8801	2.7839e-54	1.46521e-55	4.23622e-54
GOTERM_CC_ALL	GO:1990904~ribonucleoprotein complex	211	11.7222	7.09925e-48	RPL14, RPL13, SURF6, U2AF2, RPL15, RPLP2, SART1, DCPS, DHX38, NAA10, RPLP0, RPLP1, RPP30, LUC7L2, RPL10, LSM4, DHX35, DHX32, LUC7L3, KRR1, RRP7A, EMG1, RPS18, DHX29, RPS15, RPS13, RPS10, RPS11, SRP72, ZNHIT6, MRPL43, TDRD5, TDRD6, BOP1, PIN4, XAB2, HNRNPA3, MOV10, HTATSF1, NAT10, PABPC1, RPS23, PRPF40A, RPS24, DHX9, RPSA, NOC4L, HBA2, DDX5, RPS6, HNRNPA1, U2AF1L4, RPS5, HNRNPA0, RPS8, FXR1, RPS7,…	1695	787	18224	2.88258	7.41162e-45	3.36892e-46	1.12782e-44
GOTERM_CC_ALL	GO:0070603~SWI/SNF superfamily-type complex	41	2.27778	3.6777e-22	DPF3, ING3, RSF1, TRRAP, ARID2, DPF1, CSNK2A1, HMGXB4, BRD7, GATAD2A, GATAD2B, PBRM1, CHD4, BRD8, CHD3, RBBP4, NACC2, NFRKB, YY1, MTA2, ANP32E, PHF10, MBD3, RBBP7, KAT5, ATRX, SUZ12, BAZ1A, HDAC2, SMARCE1, HDAC1, BPTF, SMARCC1, SMARCC2, UCHL5, SMARCA5, RUVBL2, RUVBL1, SMARCA1, SMARCA2, EP400	1695	75	18224	5.87755	3.83952e-19	1.16349e-20	5.84255e-19
GOTERM_CC_ALL	GO:0005681~spliceosomal complex	64	3.55556	1.00951e-21	RALY, SRSF1, PRPF4B, U2AF2, SNRPD2, DGCR14, SART1, PNN, CTNNBL1, AKAP17A, PLRG1, DHX38, SRRM2, SRRM1, LUC7L2, LSM4, DHX35, DHX32, LUC7L3, DDX39A, HNRNPA2B1, DDX39B, SF1, PRPF3, HNRNPR, TTF2, HNRNPU, EIF4A3, SNRNP200, SNRPA, SNRNP40, SNRPE, XAB2, SF3B4, SF3B2, HNRNPA3, SF3B1, HNRNPM, HNRNPK, ZNF326, HNRNPF, HTATSF1, DHX15, WAC, HNRNPC, PABPC1, DDX41, RBM28, RBM25, HSPA8, PRPF40A, SNW1, SF3A2, DDX5…	1695	179	18224	3.84416	1.05393e-18	3.01123e-20	1.60376e-18
GOTERM_CC_ALL	GO:0019013~viral nucleocapsid	12	0.666667	2.0897e-05	HNRNPL, HNRNPA3, HNRNPM, HNRNPH3, HNRNPK, HNRNPUL1, HNRNPF, SNRNP200, HNRNPD, HNRNPC, HNRNPR, HNRNPA1	1695	28	18224	4.60784	0.0215804	0.000256634	0.0331927
GO domain of SUMOylated proteins
Category	Term	Count	%	PValue	Genes	List Total	Pop Hits	Pop Total	Fold Enrichment	Bonferroni	Benjamini	FDR
INTERPRO	IPR007087:Zinc finger, C2H2	155	8.61111	4.23345e-19	ZNF451, ZNF639, ZNF827, REST, ZIC3, ZIC2, BRPF1, ZNF777, ZNF182, ZNF775, ZNF397, ZNF106, ZNF444, ZNF445, ZNF574, ZNF43, ZNF644, RREB1, ZNF646, YY1, ZHX1, ZNF48, ZNF587B, ZNF189, ZUFSP, MECOM, ZNF2, ZNF233, PRDM4, ZNF197, ZNF383, ZIM3, ZNF382, TSHZ3, ZNF516, ZNF430, ZSCAN5A, ZNF232, ZNF619, ZNF618, ZNF615, PLAGL1, ZNF697, ZNF596, ZNF71, ZNF124, ZNF598, VEZF1, ZNF423, IKZF5, ZNF398, ZNF528, ZNF623,…	1731	799	18559	2.0799	9.99518e-16	9.99518e-16	7.41966e-16
INTERPRO	IPR001650:Helicase, C-terminal	40	2.22222	2.67719e-14	SMARCAD1, BLM, DDX27, CHD8, DDX17, DDX46, DDX18, DHX38, DDX19A, DDX24, DHX15, CHD2, CHD1, DDX21, DHX35, DDX10, DDX41, CHD4, DDX42, CHD3, RECQL4, DDX39A, DHX9, DDX39B, WRN, DDX5, TTF2, ATRX, EIF4A3, DHX29, ASCC3, EIF4A2, SNRNP200, EIF4A1, SMARCA5, DDX50, RAD54L2, SMARCA1, SMARCA2, EP400	1731	108	18559	3.97094	6.31718e-11	1.26343e-11	4.68958e-11
INTERPRO	IPR000504:RNA recognition motif domain	60	3.33333	1.52412e-13	RALY, SRSF1, U2AF2, RBM4, U2SURP, RBM6, NONO, TARDBP, RAVER1, SYNJ2, RBM47, PTBP3, NOL8, HNRNPA2B1, PTBP1, HNRNPR, NCL, SLTM, TRNAU1AP, CELF6, LARP7, ESRP1, CPSF7, SNRPA, RBM39, MATR3, TRA2A, SRSF11, IGF2BP2, SF3B4, HNRNPL, HNRNPA3, HNRNPM, SAFB, HNRNPF, HTATSF1, HNRNPD, PPIL4, HNRNPC, PABPC1, RBM27, RBM28, RBM25, RBM12B, RNPS1, ELAVL4, U2AF1L4, HNRNPA1, RBMX, HNRNPA0, SAFB2, HNRNPH3, SRSF7, SFPQ…	1731	226	18559	2.84643	3.59896e-10	5.99827e-11	2.67164e-10
INTERPRO	IPR003034:SAP domain	16	0.888889	1.90916e-10	XRCC6, DEK, HNRNPU, SF3B2, SAFB2, SLTM, SARNP, PIAS4, HNRNPUL1, SAFB, RAD18, PIAS2, MKL2, PIAS1, ACIN1, CCAR1	1731	24	18559	7.1477	4.50752e-07	5.00836e-08	3.34604e-07
INTERPRO	IPR019787:Zinc finger, PHD-finger	29	1.61111	1.92072e-10	DPF2, DPF3, ING3, RSF1, DPF1, BRPF1, KDM5B, CHD4, CHD3, NFX1, BRD1, TAF3, TRIM28, PHF10, INTS12, TRIM24, PHF12, UHRF1, PHF19, BAZ1A, KDM2B, BAZ1B, PHF14, BPTF, TRIM33, MTF2, WHSC1L1, PHF21A, KAT6B	1731	79	18559	3.93576	4.53481e-07	4.53481e-08	3.3663e-07
INTERPRO	IPR001680:WD40 repeat	57	3.16667	6.15455e-09	COPA, UTP18, UTP15, NBEA, TSSC1, WDR75, DCAF13, PLRG1, GRWD1, SEH1L, NUP37, ZNF106, WDR33, RBBP4, TLE3, TLE4, RRP9, RBBP7, HERC1, WDR90, DCAF5, EML3, AAAS, DCAF8, STXBP5, NOL10, SNRNP40, NUP43, WDR43, THOC3, BOP1, PHIP, WDR12, PAFAH1B1, GTF3C2, WDHD1, NBEAL1, GEMIN5, WDR59, TBL3, WDTC1, WDR7, WDR6, KCTD3, CDC20, AMBRA1, WDR70, PWP2, PWP1, TULP4, WDR63, IFT172, WDR3, TEP1, WDR24, WDR1, CHAF1B	1731	268	18559	2.28033	1.45308e-05	9.68726e-07	1.07866e-05

### Sheet: deSUMOylation
SENP-deSUMOylated proteins GO bioprocess
GO bioprocess of proteins deSUMOylated by SENPs
Category	Term	Count	%	PValue	Genes	List Total	Pop Hits	Pop Total	Fold Enrichment	Bonferroni	Benjamini	FDR
GOTERM_BP_DIRECT	GO:0006351~transcription, DNA-templated	193	28.763	2.48097e-39	XRCC6, HMGN5, ZNF251, EPC2, ZNF777, SIN3A, ZNF775, TWIST1, CCAR1, ZNF644, YY1, ZNF646, ZHX1, ZNF48, HMG20B, MECOM, ASCC3, ZZZ3, PIAS2, PIAS1, TADA3, MYT1, XAB2, TCF20, MOV10, PBRM1, BCOR, TCF3, NKRF, ZNF398, ESRRA, TP53BP1, SMAD5, SMAD4, ZNF521, ZBTB43, ZFHX4, YY1AP1, SAP130, KAT6B, RERE, KLF3, CCNT2, NKAP, ZBTB33, ZFP42, EZH2, CCNT1, ZBTB39, ZNF155, ZNF12, ZEB2, ZEB1, DMAP1, HSF1, DYNLL1, BRD7, …	625	1955	16792	2.65236	5.24228e-36	5.24228e-36	4.29295e-36
GOTERM_BP_DIRECT	GO:0000398~mRNA splicing, via spliceosome	47	7.00447	6.68685e-22	SRSF1, RALY, FIP1L1, PRPF4B, SRSF11, SNRPD2, XAB2, SART1, PNN, HNRNPL, HNRNPA3, SF3B1, DDX46, HNRNPK, BUD13, DHX38, PCBP1, HNRNPF, SRRM2, HNRNPD, SRRM1, HNRNPC, PABPC1, DDX41, PRPF40A, CCAR1, DDX39A, DHX9, DDX39B, HNRNPA2B1, PTBP1, SNW1, RNPS1, PRPF3, DDX5, HNRNPA1, HNRNPR, RBMX, SF3A1, HNRNPA0, HNRNPU, EIF4A3, HNRNPUL1, CPSF7, SNRNP40, CPSF3, SNRPE	625	222	16792	5.6881	1.41293e-18	3.53233e-19	1.15706e-18
GOTERM_BP_DIRECT	GO:0019083~viral transcription	18	2.68256	7.93715e-07	RPL14, RPL26, NUP188, RPS4X, RPS2, RPL7, RPL23, RPL18A, NUP50, RPL8, RPL3, RPS13, NUP37, RPL5, RPL4, RPL7A, RPL10A, RANBP2	625	112	16792	4.31794	0.00167571	6.98776e-05	0.0013734
GOTERM_BP_DIRECT	GO:0006281~DNA repair	26	3.87481	2.35764e-06	KIF22, UNG, FOXM1, POLA1, TRRAP, DMAP1, SLX4, EPC2, FANCI, NPM1, MSH6, CDK1, POLK, NFRKB, TRIM28, ATR, ATRX, XPC, FANCD2, SUPT16H, RAD18, RUVBL2, RUVBL1, CHAF1A, PARP1, ZBTB1	625	235	16792	2.97254	0.00496931	0.00018449	0.00407947
GOTERM_BP_DIRECT	GO:0016032~viral process	29	4.32191	7.21199e-06	USP7, UNG, CCNT1, VIM, POLA1, NUP188, CBX5, TOP1, CUL5, HNRNPK, CUL7, DYNLL1, MORC3, NUP50, NPM1, RANBP1, NUP37, BRD4, RANBP2, TNPO1, NFX1, CDK13, CEBPA, MSH6, SNW1, HNRNPA1, EIF4G1, HDAC1, SP1	625	299	16792	2.60585	0.0151235	0.000507838	0.0124786
GOTERM_BP_DIRECT	GO:0007049~cell cycle	20	2.98063	0.000486827	CCNT2, ERF, ERH, FOXM1, CCNT1, BANP, HMG20B, CDC73, ATR, MCM2, SENP5, RCBTB1, NOLC1, MAPK6, BRD7, ARL8B, SUPT5H, CHAF1A, PRPF40A, CCAR1	625	217	16792	2.47624	0.642606	0.0221194	0.839048
GO cell component of proteins deSUMOylated by SENPs
Category	Term	Count	%	PValue	Genes	List Total	Pop Hits	Pop Total	Fold Enrichment	Bonferroni	Benjamini	FDR
GOTERM_CC_DIRECT	GO:0005634~nucleus	411	61.2519	3.61222e-75	XRCC6, ZNF251, ZNF777, DHX38, ZNF775, CUL7, HIST1H2BL, HIST1H2BI, HIST1H2BJ, PTBP3, OGT, KRR1, CLCA2, ZNF644, RREB1, EMG1, ZNF646, ZNF48, ZHX1, PTBP1, MECOM, MAPK6, ASCC3, JUN, RPS13, ZZZ3, ZNF516, XAB2, NAT10, PABPC1, VEZF1, TCF3, ZC3H14, ZNF398, DHX9, ESRRA, MKI67, ZNF521, USF1, TRPS1, PCNA, RAD54L2, PARP1, RERE, SRSF1, BACH2, GAR1, EZH2, U2SURP, TCOF1, ZNF155, ZNF12, HSF1, DYNLL1, HSF2, ZNF146…	640	5415	18224	2.16126	1.71581e-72	8.57903e-73	5.16423e-72
GOTERM_CC_DIRECT	GO:0005694~chromosome	21	3.12966	5.69635e-10	SETDB1, SMCHD1, PRPF4B, PPHLN1, MPHOSPH10, HMG20B, ATR, EHMT2, FBL, CD3EAP, TOP1, DDX18, MDC1, INTS7, WHSC1L1, CDCA2, ZBTB4, SUPT16H, RBM19, BRD4, PES1	640	105	18224	5.695	2.70577e-07	2.70577e-08	8.1438e-07
GOTERM_CC_DIRECT	GO:0005681~spliceosomal complex	17	2.53353	1.56504e-07	DDX39A, DDX39B, HNRNPA2B1, SNRPD2, PRPF3, SNW1, SF3A1, HNRNPR, HNRNPA1, SF3B1, AKAP17A, ZNF326, HNRNPC, DDX41, SNRPE, RBM28, RBM25	640	94	18224	5.14973	7.43364e-05	4.95593e-06	0.000223746
GOTERM_CC_DIRECT	GO:0022625~cytosolic large ribosomal subunit	14	2.08644	5.70233e-07	RPL14, RPL26, RSL1D1, RPL7, RPL23, RPL18A, RPL8, RPL3, RPL5, RPL4, RPL7A, RPL10A, RSL24D1, NHP2	640	68	18224	5.8625	0.000270824	1.59329e-05	0.000815233
GOTERM_CC_DIRECT	GO:0019013~viral nucleocapsid	9	1.34128	3.6493e-06	HNRNPL, HNRNPA3, HNRNPK, HNRNPUL1, HNRNPF, HNRNPD, HNRNPC, HNRNPR, HNRNPA1	640	28	18224	9.15268	0.00173192	8.66673e-05	0.00521711
GOTERM_CC_DIRECT	GO:0035145~exon-exon junction complex	7	1.04322	8.37479e-05	SRSF1, EIF4A3, POLDIP3, THRAP3, SAP18, RNPS1, PNN	640	22	18224	9.06023	0.039001	0.0015289	0.119664
GO domian of proteins deSUMOylated by SENPs
Category	Term	Count	%	PValue	Genes	List Total	Pop Hits	Pop Total	Fold Enrichment	Bonferroni	Benjamini	FDR
INTERPRO	IPR001965:Zinc finger, PHD-type	24	3.57675	2.56646e-14	DPF2, BRD1, DPF3, RAI1, ING3, TAF3, RSF1, TRIM28, INTS12, TRIM24, PHF12, DPF1, TCF20, KDM2B, PHF14, BPTF, TRIM33, MTF2, WHSC1L1, PHF21A, KAT6B, KDM5B, CHD4, PHF6	646	89	18559	7.74717	2.76466e-11	2.76466e-11	4.09117e-11
INTERPRO	IPR001650:Helicase, C-terminal	20	2.98063	5.34877e-09	DDX39A, SMARCAD1, DHX9, DDX39B, DDX5, ATRX, EIF4A3, DDX18, DDX46, DHX38, ASCC3, DDX19A, SMARCA5, DDX50, DDX21, RAD54L2, DDX10, DDX41, SMARCA2, CHD4	646	108	18559	5.3202	5.76596e-06	5.24179e-07	8.53178e-06
INTERPRO	IPR013083:Zinc finger, RING/FYVE/PHD-type	42	6.25931	2.37842e-08	DPF2, BMI1, DPF3, ING3, RSF1, PML, CBLL1, DPF1, ARIH1, PCGF3, SCAF11, ZFYVE16, RFPL2, KDM5B, CHD4, USP13, BRD1, TAF3, TRIM28, INTS12, PHF12, TRIM24, TOPORS, PCGF1, ATRX, MIB1, KDM2B, UBR7, TRIM33, BPTF, PHF14, MTF2, ZFYVE26, WHSC1L1, ZFYVE28, PHF21A, RAD18, PIAS2, KAT6B, RNF40, RNF111, PHF6	646	453	18559	2.66363	2.56391e-05	1.97226e-06	3.7938e-05
INTERPRO	IPR014014:RNA helicase, DEAD-box type, Q motif	11	1.63934	3.57306e-07	DDX39A, EIF4A3, DDX18, DDX46, DDX19A, DDX39B, DDX50, DDX21, DDX10, DDX5, DDX41	646	37	18559	8.54108	0.000385102	2.56781e-05	0.000569935
INTERPRO	IPR011545:DNA/RNA helicase, DEAD/DEAH box type, N-terminal	14	2.08644	6.16619e-07	DDX39A, DHX9, EIF4A3, DDX18, DDX46, DHX38, ASCC3, DDX19A, DDX39B, DDX50, DDX21, DDX10, DDX5, DDX41	646	69	18559	5.82909	0.000664494	4.15438e-05	0.000983559
INTERPRO	IPR022617:Small ubiquitin-related modifier, SUMO	3	0.447094	0.0112461	SUMO3, SUMO2, SUMO4	646	5	18559	17.2375	0.999995	0.262728	16.5065
INTERPRO	IPR015940:Ubiquitin-associated/translation elongation factor EF1B, N-terminal, eukaryote	6	0.894188	0.0177252	VPS13D, SQSTM1, NBR1, SIK3, USP13, RNF31	646	44	18559	3.9176	1	0.325276	24.8188
