## Supplementary Table 3 for "Global Screening of Sentrin-Specific Protease Family Substrates in SUMOylation"

### Sheet: SENP 1-dependent deSUMOylation
Supplementary Table 3 Matrixes of SENP dependent deSUMOylated proteins
gene.symbol	FOT-SUMO1	FOT-SENP1	FOT-SENP2	FOT-SENP3	FOT-SENP5	FOT-SENP6	FOT-SENP7	Fold Change-SENP1 vs SUMO1
ACIN1	0.000929239	9.6e-09	0.00108524	0.00123072	0.000440444	0.000593553	0.00105192	96795.7
ACTIN	1.29937e-06	9.6e-09	2.40145e-05	1.05176e-05	3.3987e-06	9.92609e-06	8.83963e-06	135.351
ADAR	0.0024398	9.6e-09	0.00145644	0.00274882	0.00190251	0.00217552	0.0024725	254146
ADNP	4.82416e-05	9.6e-09	2.26301e-05	5.5208e-06	9.0757e-05	1.10423e-05	7.13403e-05	5025.16
AKAP17A	0.000791006	0.000105493	0.000360774	0.000367604	0.000310196	0.00018919	0.000401857	7.49819
ALDOA	0.000199702	2.67969e-05	0.000406585	8.93749e-05	4.1243e-05	8.82518e-05	6.40744e-05	7.45241
ARID3A	0.00440494	9.6e-09	0.00563649	0.00366578	0.00160951	0.00231363	0.00230523	458848
ARID4B	5.7173e-05	9.6e-09	0.000132275	5.89554e-05	6.76489e-05	0.000120922	0.000145991	5955.52
ATXN2	1.43827e-05	9.6e-09	3.36455e-05	2.00768e-05	3.95821e-05	0.000124632	1.05858e-05	1498.2
BCAS3	0.000127965	9.6e-09	9.93271e-05	5.81091e-05	6.12756e-05	3.01506e-05	1.37588e-05	13329.7
BCL11A	0.00193608	9.6e-09	0.000862728	0.00156736	0.00167656	0.00163313	0.00175326	201675
BCL11B	0.000509714	9.6e-09	0.000161799	0.00031902	0.000201587	6.64488e-05	0.000312296	53095.2
BCLAF1	0.00866236	0.00187282	0.00547888	0.00899194	0.00535461	0.0081131	0.00869696	4.62531
BCORL1	0.000254297	9.6e-09	0.000144646	0.000132295	6.05627e-05	0.000144076	0.000201071	26489.3
BMI1	4.67792e-05	9.6e-09	1.53029e-05	4.38247e-05	1.64753e-05	2.98155e-05	2.18027e-05	4872.83
BMS1	8.33016e-05	9.6e-09	4.03418e-05	0.000138913	0.000102313	0.000259643	0.000103138	8677.25
BOP1	3.51914e-06	9.6e-09	7.2856e-06	4.86492e-06	1.73709e-05	1.0109e-05	5.08625e-06	366.578
BRD4	0.00135025	9.6e-09	0.00104176	0.00137771	0.00136046	0.00161375	0.001065	140651
BRD8	0.00748824	9.6e-09	0.00546094	0.00382774	0.00349576	0.000428906	0.00377574	780025
BRMS1L	0.00103942	0.000134104	0.000652891	0.000639452	0.000441711	0.000686499	0.00124997	7.75083
C1orf35	0.00142336	4.69798e-05	0.000418367	0.00183099	0.000460491	0.00132051	0.000452818	30.2973
C3orf37	0.000136006	9.6e-09	7.56355e-05	0.000112985	6.0281e-05	0.000265202	4.44192e-05	14167.3
CAD	3.71377e-05	9.6e-09	4.92346e-05	0.000105204	1.41534e-05	0.000137158	2.642e-05	3868.51
CBX5	0.000109293	9.6e-09	0.000165032	8.90042e-05	0.000108345	8.21601e-06	3.70965e-05	11384.7
CCAR1	0.0206762	0.00148108	0.0125415	0.0179464	0.0142762	0.0105281	0.018435	13.9603
CCDC85C	3.01778e-05	9.6e-09	1.43556e-05	3.44912e-05	9.78087e-06	0.00010466	2.25459e-06	3143.53
CCT8	1.16004e-05	9.6e-09	6.06918e-06	7.11508e-06	4.83095e-06	7.87719e-06	7.70735e-06	1208.37
CEBPA	0.00156312	9.6e-09	0.000574247	0.000794617	0.000827425	0.000427312	0.00104073	162825
CEBPB	0.000198194	9.6e-09	0.000105327	6.21582e-05	4.80287e-05	3.38406e-05	4.48799e-05	20645.2
CHD4	0.000183869	9.6e-09	0.000102412	0.000120255	8.28213e-05	0.000143077	0.000231617	19153
CHERP	6.84947e-05	9.6e-09	0.00023457	3.57173e-05	1.96684e-05	1.27692e-05	5.35389e-05	7134.87
CSRP2BP	0.000903637	9.6e-09	0.000258939	0.000589096	0.000412526	0.000263604	0.000851307	94128.9
CXorf57	0.000140607	9.6e-09	1.74093e-05	1.78399e-05	5.68514e-05	4.22085e-05	4.9117e-05	14646.6
DDX21	0.00109563	9.6e-09	0.000452211	0.000775175	0.000356578	0.000315659	0.000275603	114128
DDX39A	0.000177309	9.6e-09	4.06717e-05	6.57394e-05	1.80377e-05	0.000103685	4.99519e-05	18469.7
DDX39B	0.000880908	6.87341e-05	0.000589919	0.000720422	0.00046594	0.00057929	0.000813091	12.8162
DDX46	0.000314068	9.6e-09	0.000124809	0.000382992	0.000182287	0.000260985	0.000121521	32715.5
DDX50	4.49429e-05	9.6e-09	5.22526e-06	8.38605e-06	4.0998e-05	5.86197e-05	4.37901e-05	4681.55
DKC1	0.00625687	0.00108298	0.00240924	0.00310193	0.00195806	0.00211066	0.00441209	5.77747
DMD	1.18195e-05	9.6e-09	1.37305e-05	4.29888e-05	2.76879e-05	8.98179e-05	0.0001813	1231.2
DNTTIP2	7.98454e-05	9.6e-09	1.90662e-05	3.98945e-05	9.18905e-05	7.35768e-06	3.24297e-05	8317.23
DPF1	0.000189484	9.6e-09	0.000144032	0.000252548	0.000138544	5.60487e-05	4.632e-05	19738
DPF2	0.00336292	9.6e-09	0.00177964	0.00194748	0.00218499	0.00198496	0.00334091	350304
EBNA1BP2	0.000105569	9.6e-09	1.35577e-05	8.267e-05	8.40213e-05	3.21388e-05	9.18006e-05	10996.8
ERH	0.000619588	0.000114513	0.000247125	0.000337411	0.000249339	0.000637958	0.000373387	5.41063
ETV6	0.00286168	3.81833e-05	0.00061819	0.00286284	0.00115547	0.00163304	0.00138	74.9459
EXOSC10	0.0522974	0.0091744	0.0620099	0.0425028	0.0302176	0.0216044	0.0384081	5.70036
EXOSC9	0.000317544	9.6e-09	0.000394235	4.25187e-05	0.000214064	0.000459775	0.00012225	33077.5
FHL3	7.74775e-06	9.6e-09	2.72115e-05	3.04054e-05	1.52855e-05	3.50676e-05	5.91683e-05	807.058
FLNA	0.00052344	9.6e-09	0.00038362	0.000271687	0.000331838	9.60111e-05	7.79447e-05	54525
FNBP4	0.000165519	9.6e-09	9.06615e-05	0.000165434	0.000142142	7.53118e-05	0.000110486	17241.6
FTSJ3	0.00130971	9.6e-09	9.01514e-06	0.000287489	0.000208285	0.000236123	0.000639492	136428
GAR1	0.000133168	9.6e-09	7.06324e-06	7.37401e-05	1.17357e-05	5.05497e-05	2.66581e-05	13871.7
GATAD2A	0.00148263	9.6e-09	0.00269977	0.00166955	0.00140843	0.00123792	0.00180818	154441
GATAD2B	0.000324593	9.6e-09	0.000271166	0.000196937	0.000146244	5.36514e-05	0.000107793	33811.8
GLTSCR1	3.59667e-05	9.6e-09	6.36584e-05	0.000158541	2.74943e-05	3.47321e-05	4.61286e-05	3746.53
GLYR1	0.000163871	9.6e-09	8.72616e-05	0.000116218	7.2672e-05	1.25874e-05	0.000189301	17069.9
GNL3	0.0018653	9.6e-09	0.000387871	0.00138047	0.00134738	0.00194785	0.00115243	194302
GNL3L	6.77701e-05	9.6e-09	2.06824e-05	2.34331e-05	2.21146e-05	2.12962e-05	1.44381e-05	7059.38
GTF2I	0.0062982	9.6e-09	0.0025087	0.00341395	0.00223449	0.00283414	0.00211539	656062
GTPBP4	0.00019868	9.6e-09	1.00887e-05	0.00024916	0.000163226	0.000198334	3.25407e-05	20695.8
HDAC1	0.000289524	2.10639e-05	0.000423805	0.000284448	0.00014031	0.00023954	0.000234182	13.7451
HEATR2	0.000107656	9.6e-09	2.68253e-05	0.00012497	0.000177243	0.000702737	7.14096e-06	11214.1
HEY1	1.50567e-05	9.6e-09	2.18659e-05	1.33608e-05	8.97118e-06	3.92026e-05	1.02425e-05	1568.4
HIST1H2BH	0.000421275	8.07545e-05	0.000727535	0.00045254	0.000454987	0.000654773	0.000738479	5.21673
HMG20B	0.00155312	0.000111166	0.00130576	0.00123132	0.000897274	0.000799588	0.00105788	13.9712
HNRNPA1	0.0013908	0.000186909	0.000749171	0.0010347	0.000656906	0.00153373	0.000635266	7.44103
HNRNPA2B1	8.39046e-05	9.6e-09	9.24552e-05	0.000107372	1.36166e-05	0.000180465	2.40758e-05	8740.07
HNRNPA3	0.00238042	0.000224083	0.00286038	0.00169571	0.00104206	0.00218301	0.0018917	10.623
HNRNPC	0.000773455	9.6e-09	0.00017167	0.0010531	0.00091737	0.00117496	0.000989332	80568.2
HNRNPK	0.000557571	9.6e-09	0.000425298	0.000406825	0.000382523	0.00016444	0.000168926	58080.3
HNRNPU	0.000218852	9.6e-09	1.79886e-05	6.39957e-05	1.91895e-05	0.000244208	4.37374e-05	22797.1
HNRNPUL1	0.00480224	6.01092e-05	0.00239134	0.00207023	0.00176081	0.0020438	0.0031892	79.892
HSF2	0.0029753	0.000171291	0.00389047	0.00284621	0.00301584	0.00219663	0.0031307	17.3699
HSP90AB1	0.000408299	3.46114e-05	0.000361937	0.000253381	0.000138444	0.000187561	0.000103612	11.7966
HSPA1B	0.000126954	2.05091e-05	0.000253517	0.000132383	5.6408e-05	8.45839e-05	0.000111473	6.19015
IKZF5	0.000117438	9.6e-09	9.58046e-06	0.000169113	9.96455e-06	2.82744e-05	1.97382e-05	12233.1
INCENP	2.62504e-05	9.6e-09	1.73087e-05	8.65621e-06	4.49084e-05	1.12568e-05	4.31076e-05	2734.42
INTS4	0.000482151	9.6e-09	0.00232623	0.00057388	0.000302833	0.000314796	0.000575238	50224
KAT6B	0.000203587	9.6e-09	3.48688e-05	0.000186478	9.18001e-05	0.000115447	0.000194871	21206.9
KCTD1	0.00119492	9.6e-09	0.000164309	0.0002577	8.11083e-05	4.73026e-05	4.15557e-05	124471
KDM2B	0.00127074	9.6e-09	0.000721524	0.00195578	0.000896815	0.00199928	0.00161209	132368
KDM5B	0.000180264	9.6e-09	0.000292268	0.000353009	0.000343328	0.000153446	0.000206349	18777.5
KHDRBS1	0.00162711	9.6e-09	0.0035754	0.00129454	0.000749501	0.000519833	0.000831652	169491
KIAA0182	0.00016147	9.6e-09	0.000122567	9.98852e-05	5.61381e-05	6.31818e-05	6.32549e-05	16819.8
KNOP1	0.00244187	2.1668e-05	0.000669139	0.00186523	0.000797556	0.00130334	0.00129823	112.695
KRR1	7.07855e-05	9.6e-09	2.57183e-05	0.000199952	0.000101697	0.000166157	0.000135883	7373.49
L3MBTL2	0.00173549	9.6e-09	0.00122861	0.00221996	0.00075201	0.00158181	0.00167233	180780
LAS1L	0.000184824	9.6e-09	4.0878e-05	0.000211729	0.000220167	0.000244744	1.52102e-05	19252.5
LMNA	0.000211184	8.02663e-05	0.000590113	0.000187222	0.00011673	0.000170738	0.000241064	2.63104
LOC100506562	0.00112874	9.6e-09	0.000400044	0.000556284	0.000474796	0.000661667	0.00100618	117577
LYAR	0.000632182	9.6e-09	0.000130069	0.000202184	0.000130583	0.000170125	8.90677e-05	65852.3
MAF	0.000177663	9.6e-09	0.000301146	0.000252071	0.000191108	0.000176657	0.000171323	18506.5
MATR3	0.00097908	4.14626e-05	0.000656885	0.000820683	0.000575777	0.000630211	0.00058069	23.6136
MBD1	0.0011834	9.6e-09	0.000919941	0.000548044	0.000596899	0.000175933	0.000594243	123271
MBIP	0.000290278	9.6e-09	0.000114039	0.000123448	7.92491e-05	0.000204928	0.000422202	30237.3
MED7	0.000204891	9.6e-09	0.000140772	0.000205038	0.000124957	0.000172545	0.000106363	21342.9
MGA	0.00170743	9.6e-09	0.000138909	0.000553405	0.000445175	0.000308626	0.000574869	177858
MKI67	0.000435828	9.6e-09	0.00024505	0.000291673	0.000125409	8.8692e-05	0.000135087	45398.8
MKI67IP	0.0135187	0.00105245	0.0080356	0.00913606	0.00608991	0.0120925	0.0140215	12.845
MLL2	0.000201044	9.6e-09	5.85989e-06	7.33061e-05	2.84229e-05	5.40991e-05	0.000104523	20942.1
MORC3	0.00346708	6.22507e-05	0.00166757	0.00458878	0.00289533	0.0033055	0.00247352	55.6955
MPHOSPH10	0.000385041	0.000109238	0.000252173	0.000305793	0.000254987	0.000376598	0.000338585	3.52479
MSANTD4	0.000105199	9.6e-09	5.52278e-05	0.000134343	5.35218e-06	6.71332e-05	7.48506e-05	10958.2
MSL2	0.00046275	9.6e-09	0.000162453	0.000221001	0.000196822	0.000274905	7.4856e-05	48203.2
MYO1B	7.41705e-05	9.6e-09	0.000361387	0.000150236	9.88077e-05	6.81492e-05	0.000104641	7726.09
NAB2	2.93043e-05	9.6e-09	2.42708e-06	0.000112194	1.36781e-05	7.21165e-05	2.27953e-05	3052.53
NACC1	0.00301426	0.000366866	0.000886385	0.00424527	0.00138671	0.00395192	0.00199405	8.21623
NAT10	6.14814e-05	9.6e-09	9.99382e-06	1.00944e-05	1.46026e-05	2.22825e-05	2.20933e-05	6404.31
NCL	0.000177794	9.6e-09	1.30591e-05	6.86662e-05	0.00114821	0.00100393	6.60302e-05	18520.2
NFIL3	0.0026783	8.90714e-05	0.00106633	0.000614881	0.000272296	0.000314797	0.000893064	30.0692
NFRKB	0.000527661	9.6e-09	0.000230749	0.000382651	0.000281826	0.000408459	0.000445891	54964.7
NHP2	0.100326	0.0220772	0.0504002	0.0856368	0.0491611	0.0922148	0.102345	4.54431
NISCH	8.447e-06	9.6e-09	0.000164991	4.24047e-05	1.26487e-05	8.31787e-05	7.20359e-05	879.896
NKRF	3.64251e-05	9.6e-09	1.91397e-06	0.000223883	5.26705e-05	0.000247087	9.43324e-06	3794.28
NKTR	0.00390453	0.00040341	0.00128963	0.00410413	0.00265252	0.00417448	0.00465141	9.67882
NOC4L	5.95847e-05	9.6e-09	0.000160607	0.000487311	0.000401709	0.000629869	1.1467e-05	6206.74
NOL8	7.40535e-05	9.6e-09	1.7697e-05	4.30841e-05	4.38626e-05	8.95399e-05	0.000113239	7713.9
NOLC1	0.00669628	0.000220869	0.00160363	0.00396241	0.0039038	0.00340592	0.00371161	30.3179
NOP2	0.000340197	9.6e-09	7.60954e-05	0.000120748	0.0002521	7.54912e-05	0.000358835	35437.2
NOP56	0.00231779	8.4511e-05	0.00111405	0.0018458	0.00102649	0.00216883	0.00144091	27.426
NOP58	0.0140232	0.00304562	0.011144	0.0111069	0.00677361	0.013356	0.013731	4.6044
NPM1	0.0076804	0.000556335	0.00518753	0.00603082	0.0104926	0.00686759	0.00360191	13.8053
NR3C2	6.33391e-06	9.6e-09	1.50453e-05	1.87216e-05	1.6046e-05	5.78969e-05	4.80801e-06	659.782
PAFAH1B1	3.29986e-05	9.6e-09	7.22112e-05	3.33056e-05	6.4041e-05	7.43424e-05	7.58716e-05	3437.35
PARP1	0.00733804	0.00091399	0.00572974	0.00706772	0.00350902	0.00529886	0.00379355	8.02858
PBRM1	0.00130774	3.50602e-05	0.0011668	0.00107891	0.000747816	0.000614405	0.00102244	37.2998
PCNA	0.000510607	9.6e-09	0.000236356	0.000309514	0.000145031	0.000182204	0.000271992	53188.2
PES1	0.000849115	7.55105e-05	0.000390681	0.000899362	0.000704011	0.00087053	0.000704196	11.245
PHF21A	0.000388416	9.6e-09	0.000305675	0.000373826	0.000379263	0.000100465	0.000138054	40460
PHIP	0.000503853	9.6e-09	0.000165897	0.000342757	0.000318373	0.000295064	0.000479832	52484.7
PIAS1	0.000288926	9.6e-09	1.5283e-05	0.000308713	0.000178309	0.000198219	3.32492e-05	30096.4
PIAS2	6.44439e-05	9.6e-09	3.41775e-05	4.40025e-05	4.74813e-05	1.03573e-05	2.39279e-05	6712.91
PML	0.00349881	0.000203772	0.00286133	0.00442256	0.00285049	0.00430744	0.00426131	17.1702
POLD3	0.000227885	9.6e-09	3.68475e-05	0.00167996	0.000181342	0.00154798	0.000194123	23738
POLR3D	0.0159762	0.00120485	0.0164752	0.0136973	0.00820054	0.0100268	0.0120622	13.2599
PPIG	2.08114e-05	9.6e-09	2.97961e-06	1.28197e-05	3.67898e-05	2.69729e-05	1.05773e-05	2167.86
PPIL4	7.43554e-05	9.6e-09	5.36865e-05	8.34352e-05	6.34078e-05	0.000159386	1.47133e-06	7745.35
PPP1R10	0.000394576	9.6e-09	0.000276445	0.000324762	0.000356435	0.000261235	0.00015006	41101.6
PRDM16	0.000423763	9.6e-09	0.000212982	0.000223637	0.000190111	3.79046e-05	0.000219808	44142
PRPF40A	0.0023173	1.62768e-05	0.000575285	0.00165974	0.000746646	0.00194722	0.00128824	142.368
PRPF4B	0.00131058	3.63786e-05	0.000174227	0.000376704	7.70711e-05	0.000189659	0.000266966	36.0262
PTBP3	7.39146e-05	9.6e-09	5.25158e-05	2.8509e-05	1.25326e-05	0.000120186	2.51223e-05	7699.43
RANBP1	0.000350035	9.6e-09	0.000271892	0.000245651	0.000232869	0.000224561	0.00011571	36462
RANBP2	0.001033	2.48603e-05	4.48317e-05	0.00144047	0.000755141	0.00091104	0.000723071	41.5523
RANGAP1	0.000215215	9.6e-09	0.000139997	0.000177968	6.07222e-05	0.000194537	0.000274082	22418.3
RBM12B	0.00145089	0.000200212	0.000205862	0.000853566	0.00073071	0.000978511	0.000527365	7.24676
RBM25	0.000261629	9.6e-09	6.95671e-05	0.000140212	3.20269e-05	4.01223e-05	0.000140864	27253
RDBP	1.05229e-05	9.6e-09	1.56689e-05	0.000121994	3.892e-05	0.000169072	7.33411e-06	1096.14
RGPD8	0.000908731	9.6e-09	3.31709e-05	0.00085597	0.000660766	0.000986669	0.000303173	94659.4
RLF	8.64495e-05	9.6e-09	0.000120348	0.000113943	7.045e-05	4.09474e-05	0.000166389	9005.15
RNF40	0.000150144	9.6e-09	8.944e-05	6.49116e-05	0.000218964	9.14227e-05	7.93166e-05	15639.9
RNPS1	0.000987993	9.6e-09	9.89809e-05	0.000913885	0.000519625	0.000200005	0.000520597	102916
RPL14	3.75001e-05	9.6e-09	0.000109836	6.53797e-06	6.64823e-05	0.000200872	7.1917e-05	3906.26
RPL18A	4.87979e-05	9.6e-09	0.000140007	7.22521e-05	5.90301e-05	2.86011e-05	2.87036e-05	5083.12
RPL26	0.000119468	9.6e-09	6.89599e-05	0.00036027	0.000246422	0.000335216	0.000152607	12444.6
RPL4	0.000363036	9.6e-09	0.000120031	0.000114191	0.000261409	0.00015286	0.00025232	37816.3
RPL8	0.000355175	9.6e-09	0.000559502	0.000650639	0.000290276	0.000446828	0.000582399	36997.4
RPS2	0.000675721	9.6e-09	6.14242e-05	0.000295258	0.000529821	0.000242255	0.000154036	70387.6
RREB1	0.00117594	0.000104351	0.00186517	0.00169727	0.000939324	0.00120135	0.00175825	11.2691
RRP15	0.00460254	0.000588827	0.00275416	0.00363303	0.00259207	0.004015	0.00477129	7.81646
RSBN1	0.000267921	9.6e-09	9.93344e-05	0.000207581	0.000184095	7.38741e-05	4.68745e-05	27908.5
RSBN1L	0.000836631	4.58894e-05	0.000476162	0.000647013	0.00028306	0.000152579	0.000264545	18.2315
RSF1	0.0106482	0.000681198	0.0151826	0.0102277	0.0123255	0.00843377	0.0169204	15.6316
RSL1D1	0.00154464	6.2015e-05	0.000534954	0.00041812	0.000787663	0.000620356	0.00039128	24.9075
RUVBL1	7.83166e-05	9.6e-09	0.000205696	0.000304336	6.30568e-05	0.000267824	6.05693e-05	8157.98
SAFB	0.0865603	0.0104423	0.0691602	0.101151	0.0629675	0.061028	0.102756	8.28939
SAFB2	0.00802326	5.00156e-05	0.00915098	0.0101055	0.00537706	0.00893264	0.00979031	160.415
SAP130	0.000666552	9.6e-09	0.000172324	0.00103135	0.000284455	0.000186456	0.00046454	69432.5
SAP18	0.0204619	0.0087161	0.0122316	0.0233539	0.0124921	0.0283374	0.0219332	2.3476
SAP30BP	0.000377631	9.6e-09	2.84228e-05	0.000374909	5.09232e-05	0.000326757	0.000136415	39336.6
SARNP	0.000140151	9.6e-09	7.68126e-05	4.95437e-05	9.81365e-05	2.01239e-05	5.59934e-05	14599
SART1	0.0213293	0.00329899	0.0186436	0.0228589	0.0113372	0.0162364	0.01587	6.46541
SATB2	0.00286513	0.000655525	0.0032032	0.0023297	0.00111008	0.0016836	0.00320324	4.37074
SCML2	0.00019137	9.6e-09	7.93434e-05	9.5095e-05	7.7928e-05	2.41082e-05	1.38945e-05	19934.4
SERBP1	0.00143545	9.6e-09	0.000435074	0.00118934	0.000863469	0.000575167	0.000620755	149527
SETDB1	0.00035791	9.6e-09	0.000274206	0.000675613	0.000398364	0.000347052	0.000409119	37282.3
SF3A1	0.000233579	9.6e-09	5.57878e-05	3.80158e-05	4.88574e-05	3.2189e-05	8.72388e-05	24331.1
SF3B1	7.9885e-05	9.6e-09	0.00136644	8.38379e-05	0.000296392	1.61769e-05	9.36564e-05	8321.35
SIN3A	3.50093e-05	9.6e-09	2.67549e-05	1.95666e-06	2.15134e-05	1.13464e-05	2.37585e-06	3646.81
SMARCAD1	5.31954e-05	9.6e-09	0.000195235	6.90485e-05	2.94923e-05	7.00247e-05	6.87562e-05	5541.19
SMCHD1	0.00283218	0.000493933	0.00403957	0.00284965	0.00259108	0.00213451	0.00166033	5.73393
SNIP1	0.0429831	0.011928	0.0134545	0.0520055	0.022785	0.0411564	0.0409013	3.60353
SNRPD2	0.00153307	9.6e-09	0.000502911	0.00146643	0.00033004	0.000947612	0.000653888	159695
SRBD1	0.00498856	0.000117838	0.00236555	0.00337568	0.00202537	0.00182598	0.00207092	42.334
SUMO4	0.000216229	9.6e-09	6.04967e-05	0.000411763	0.000842768	0.00153269	6.02595e-05	22523.8
TADA3	0.000706279	9.6e-09	0.000686632	0.000766391	0.000396779	0.000649401	0.000511213	73570.8
TAF3	0.000260654	9.6e-09	4.47455e-05	0.000195065	6.08473e-05	5.29518e-05	5.87713e-05	27151.4
TCF3	2.46448e-05	9.6e-09	2.94601e-05	4.29513e-05	3.84332e-05	6.30093e-05	3.02105e-05	2567.17
TCOF1	0.0153846	0.000685213	0.00562441	0.0119573	0.00802908	0.00577115	0.0102653	22.4523
TFAP2A	0.00065904	1.26938e-05	0.000715896	0.000365292	0.000460586	0.000384793	0.000516842	51.9183
TFAP2C	0.000170942	9.6e-09	0.000117263	2.25479e-05	6.8011e-05	7.34479e-06	1.36461e-05	17806.4
THOC1	0.00350624	0.000420506	0.00644303	0.00233037	0.00201603	0.000619433	0.00322543	8.33813
THRAP3	0.000702364	9.6e-09	0.000162725	0.000388022	0.000151305	0.000151761	0.000399489	73162.9
TNKS2	3.51358e-05	9.6e-09	0.000389489	0.000131414	0.00016719	0.000268094	0.000667843	3659.98
TOP1	0.0089066	0.0011957	0.0048831	0.0025293	0.00182093	0.00251515	0.00225958	7.44885
TOP2A	0.000665485	7.2977e-05	0.000674209	0.000609029	0.000470708	0.000197812	0.000796894	9.1191
TOP2B	9.22799e-05	9.6e-09	0.000136088	8.3421e-05	6.71267e-05	4.75982e-06	5.90507e-05	9612.49
TOPORS	0.00213203	0.000654509	0.00349102	0.00250473	0.000940679	0.00278274	0.00294388	3.25746
TP53	0.00102752	2.99461e-05	0.000461392	0.000659683	0.000285854	0.000427723	0.000599123	34.3122
TRIM24	0.00828383	0.000838812	0.00994755	0.00695305	0.00397495	0.00286396	0.00913027	9.87567
TRIM28	0.013536	0.0034992	0.0301733	0.0109862	0.00443589	0.00468794	0.0162329	3.86832
TRIM33	0.0432759	0.00434085	0.0428363	0.0506019	0.0301555	0.03418	0.0389619	9.96943
TRPS1	0.00112668	9.6e-09	0.00054253	0.000705243	0.000650522	0.000366604	0.00065218	117363
TRRAP	0.000689903	9.6e-09	0.000156255	0.000215076	6.13896e-05	0.000310441	8.61348e-05	71864.9
U2SURP	0.000199764	9.6e-09	9.33022e-05	0.000211066	8.77749e-05	6.50493e-05	0.000228766	20808.7
WDR43	0.000866434	7.01991e-05	0.000769501	0.000406572	0.000169077	0.000219525	0.000609904	12.3425
WIZ	0.00366396	9.6e-09	0.00174043	0.00204827	0.00399594	0.00198684	0.00265421	381662
YEATS2	0.00143516	9.6e-09	0.00223422	0.00138139	0.000523561	0.00148806	0.00187212	149496
YLPM1	0.000422641	9.6e-09	0.000134877	0.000394382	0.000347879	0.000173379	0.000348964	44025.1
YY1	0.00068033	0.000166465	0.00114561	0.00201533	0.00168956	0.00254648	0.000342854	4.08693
YY1AP1	6.66533e-05	9.6e-09	1.01065e-05	0.000106448	5.86577e-05	7.7013e-05	5.31604e-05	6943.05
ZBTB1	8.51267e-05	9.6e-09	1.23599e-05	7.93364e-05	0.000155705	3.35785e-05	3.18313e-05	8867.37
ZBTB2	0.0105458	0.000467936	0.00634396	0.00494584	0.00262643	0.00353331	0.00584405	22.5369
ZBTB25	0.00462055	9.6e-09	0.00242557	0.0043731	0.00322194	0.00360603	0.00512321	481307
ZBTB33	5.70318e-05	9.6e-09	2.32229e-06	9.25058e-06	3.41667e-05	9.03683e-06	2.18149e-05	5940.81
ZBTB43	0.00137162	9.6e-09	0.000398532	0.000833239	0.000242016	0.000347264	0.000260108	142877
ZBTB9	0.00244692	0.000372876	0.00132815	0.00247914	0.0021209	0.00156122	0.00163623	6.56228
ZC3H13	0.000775539	9.6e-09	0.000539938	0.0010239	0.000848723	0.000577116	0.000561456	80785.3
ZEB1	0.000189269	9.6e-09	0.000197131	0.000267152	0.000401778	1.88401e-05	0.000142833	19715.5
ZFYVE16	0.000105309	9.6e-09	0.000127611	0.000179212	1.17109e-05	0.000128965	6.0756e-05	10969.6
ZIC2	0.00174633	0.000363931	0.00120625	0.000557351	0.00122034	0.000575188	0.00174151	4.79852
ZIC5	0.000273726	9.6e-09	0.000123916	0.000195289	0.000171067	5.27375e-05	6.61007e-05	28513.1
ZMYM1	0.00141565	9.6e-09	0.000782144	0.000744207	0.000532104	0.000591221	0.00198207	147464
ZMYM2	0.000279834	9.6e-09	5.11311e-05	0.000273538	0.000212982	0.000129834	4.70282e-05	29149.4
ZMYM4	0.00519009	0.000261462	0.00932069	0.0110262	0.00327412	0.00614407	0.0076174	19.8502
ZNF106	0.01556	0.00269351	0.0143165	0.0141815	0.00893086	0.0131883	0.0157932	5.77685
ZNF143	6.18034e-05	9.6e-09	1.37668e-05	0.000373096	0.000127491	0.000458861	3.89858e-05	6437.86
ZNF280C	0.0513265	0.0145136	0.0512633	0.0599951	0.0377346	0.0452395	0.0658523	3.53645
ZNF295	0.00124982	9.6e-09	0.00160004	0.000489698	0.000378838	0.000162825	0.000657769	130190
ZNF516	0.000897835	9.6e-09	0.000590665	1.96042e-05	0.000143509	8.01092e-05	0.000229274	93524.5
ZNF518A	0.000480984	9.6e-09	0.000425288	0.000434437	0.000505449	0.000507328	0.00046678	50102.5
ZNF521	0.00225613	9.6e-09	0.00227642	0.000502418	0.00060394	0.000233157	0.00120313	235013
ZNF644	0.00194153	9.6e-09	0.00133454	0.00158192	0.00128886	0.00121385	0.00160076	202243
ZNF687	0.000285974	9.6e-09	0.000185255	0.000352094	0.000265185	0.000329187	0.000445535	29788.9
ZNF800	0.000242662	9.6e-09	0.000133133	0.000504632	0.000104728	0.000150709	0.000354632	25277.3
ZNHIT6	9.88363e-05	9.6e-09	2.71775e-05	0.000371562	0.00079361	0.000295666	4.84293e-05	10295.4
ZRANB2	6.14163e-05	9.6e-09	3.14615e-05	3.09615e-05	1.31953e-05	4.09115e-05	1.058e-05	6397.54
ZZZ3	0.000414209	9.6e-09	0.000264072	0.000257817	0.000140988	7.59619e-05	0.000241077	43146.8

### Sheet: SENP 2-dependent deSUMOylation
gene.symbol	FOT-SUMO1	FOT-SENP1	FOT-SENP2	FOT-SENP3	FOT-SENP5	FOT-SENP6	FOT-SENP7	Fold Change-SENP1 vs SUMO1
BEND3	0.000455271	9.6e-09	9.6e-09	2.68585e-05	0.000119079	0.000135612	5.11464e-05	47424
BMS1	8.33016e-05	9.6e-09	4.03418e-05	0.000138913	0.000102313	0.000259643	0.000103138	2.06489
C1orf35	0.00142336	4.69798e-05	0.000418367	0.00183099	0.000460491	0.00132051	0.000452818	3.40218
CDCA2	8.14533e-05	9.6e-09	9.6e-09	0.00011007	2.02697e-05	0.000175529	1.31455e-05	8484.72
CHAF1A	0.000210014	9.6e-09	9.6e-09	0.000143198	0.000118109	8.53451e-05	0.000224893	21876.5
COIL	0.000225474	9.6e-09	9.6e-09	1.04161e-05	2.74118e-05	3.05588e-05	0.000114595	23486.8
CXorf57	0.000140607	9.6e-09	1.74093e-05	1.78399e-05	5.68514e-05	4.22085e-05	4.9117e-05	8.07657
DDX50	4.49429e-05	9.6e-09	5.22526e-06	8.38605e-06	4.0998e-05	5.86197e-05	4.37901e-05	8.60108
DHX9	1.39949e-05	9.6e-09	9.6e-09	2.64624e-05	5.66159e-06	2.03112e-05	4.26341e-06	1457.8
DYRK1A	7.76403e-06	3.35271e-05	9.6e-09	7.3909e-06	5.58147e-06	1.62414e-05	2.44064e-05	808.753
EBNA1BP2	0.000105569	9.6e-09	1.35577e-05	8.267e-05	8.40213e-05	3.21388e-05	9.18006e-05	7.78666
EIF4A3	0.00357574	0.00327375	0.00167477	0.00447803	0.00173313	0.00574224	0.00542777	2.13506
ESRRA	0.000171737	0.000103519	3.75173e-05	0.000127469	0.000284131	0.000274131	0.000299787	4.57753
ETV6	0.00286168	3.81833e-05	0.00061819	0.00286284	0.00115547	0.00163304	0.00138	4.62913
FTSJ3	0.00130971	9.6e-09	9.01514e-06	0.000287489	0.000208285	0.000236123	0.000639492	145.278
GAR1	0.000133168	9.6e-09	7.06324e-06	7.37401e-05	1.17357e-05	5.05497e-05	2.66581e-05	18.8537
GNL3	0.0018653	9.6e-09	0.000387871	0.00138047	0.00134738	0.00194785	0.00115243	4.80907
GTPBP4	0.00019868	9.6e-09	1.00887e-05	0.00024916	0.000163226	0.000198334	3.25407e-05	19.6934
HIST1H2BL	0.000130551	9.6e-09	9.6e-09	0.000120525	0.000132183	4.26093e-05	0.00011357	13599
HNRNPA0	0.000111717	9.6e-09	9.6e-09	0.000182147	1.53708e-05	0.000270631	7.09249e-05	11637.1
HNRNPC	0.000773455	9.6e-09	0.00017167	0.0010531	0.00091737	0.00117496	0.000989332	4.50547
HNRNPU	0.000218852	9.6e-09	1.79886e-05	6.39957e-05	1.91895e-05	0.000244208	4.37374e-05	12.1662
IKZF5	0.000117438	9.6e-09	9.58046e-06	0.000169113	9.96455e-06	2.82744e-05	1.97382e-05	12.258
KAT6B	0.000203587	9.6e-09	3.48688e-05	0.000186478	9.18001e-05	0.000115447	0.000194871	5.83866
KRR1	7.07855e-05	9.6e-09	2.57183e-05	0.000199952	0.000101697	0.000166157	0.000135883	2.75234
LTA4H	6.30419e-05	0.000138325	8.31165e-06	2.19777e-05	2.81653e-05	2.84477e-05	6.00096e-05	7.58476
MGA	0.00170743	9.6e-09	0.000138909	0.000553405	0.000445175	0.000308626	0.000574869	12.2918
MLL2	0.000201044	9.6e-09	5.85989e-06	7.33061e-05	2.84229e-05	5.40991e-05	0.000104523	34.3085
MLLT3	5.46058e-05	9.6e-09	9.6e-09	0.000112132	2.38654e-05	0.000154365	1.07525e-05	5688.11
NAB2	2.93043e-05	9.6e-09	2.42708e-06	0.000112194	1.36781e-05	7.21165e-05	2.27953e-05	12.0739
NACC1	0.00301426	0.000366866	0.000886385	0.00424527	0.00138671	0.00395192	0.00199405	3.40062
NCL	0.000177794	9.6e-09	1.30591e-05	6.86662e-05	0.00114821	0.00100393	6.60302e-05	13.6146
NKRF	3.64251e-05	9.6e-09	1.91397e-06	0.000223883	5.26705e-05	0.000247087	9.43324e-06	19.0311
NKTR	0.00390453	0.00040341	0.00128963	0.00410413	0.00265252	0.00417448	0.00465141	3.02763
NOL7	1.30868e-05	9.6e-09	9.6e-09	2.30707e-05	2.56674e-05	4.00385e-05	8.64209e-06	1363.2
NOL8	7.40535e-05	9.6e-09	1.7697e-05	4.30841e-05	4.38626e-05	8.95399e-05	0.000113239	4.18451
NOLC1	0.00669628	0.000220869	0.00160363	0.00396241	0.0039038	0.00340592	0.00371161	4.17571
PES1	0.000849115	7.55105e-05	0.000390681	0.000899362	0.000704011	0.00087053	0.000704196	2.17342
PHIP	0.000503853	9.6e-09	0.000165897	0.000342757	0.000318373	0.000295064	0.000479832	3.03714
PIAS1	0.000288926	9.6e-09	1.5283e-05	0.000308713	0.000178309	0.000198219	3.32492e-05	18.905
POLD3	0.000227885	9.6e-09	3.68475e-05	0.00167996	0.000181342	0.00154798	0.000194123	6.18456
PPIG	2.08114e-05	9.6e-09	2.97961e-06	1.28197e-05	3.67898e-05	2.69729e-05	1.05773e-05	6.98463
PRPF40A	0.0023173	1.62768e-05	0.000575285	0.00165974	0.000746646	0.00194722	0.00128824	4.02809
RANBP2	0.001033	2.48603e-05	4.48317e-05	0.00144047	0.000755141	0.00091104	0.000723071	23.0419
RBM12B	0.00145089	0.000200212	0.000205862	0.000853566	0.00073071	0.000978511	0.000527365	7.04789
RGPD8	0.000908731	9.6e-09	3.31709e-05	0.00085597	0.000660766	0.000986669	0.000303173	27.3954
RNPS1	0.000987993	9.6e-09	9.89809e-05	0.000913885	0.000519625	0.000200005	0.000520597	9.98166
RPL5	0.000168355	2.09991e-05	1.88838e-05	0.000185249	0.000185654	0.000109364	6.82969e-05	8.91533
RPL7A	0.000815735	0.000219613	0.000206447	0.000603246	0.000615593	0.000770816	0.000480533	3.9513
RPS2	0.000675721	9.6e-09	6.14242e-05	0.000295258	0.000529821	0.000242255	0.000154036	11.0009
SAP130	0.000666552	9.6e-09	0.000172324	0.00103135	0.000284455	0.000186456	0.00046454	3.86802
SAP30BP	0.000377631	9.6e-09	2.84228e-05	0.000374909	5.09232e-05	0.000326757	0.000136415	13.2862
SLC7A5	2.24821e-05	9.6e-09	9.6e-09	5.26165e-05	3.45525e-05	2.98644e-05	9.20806e-05	2341.88
SNIP1	0.0429831	0.011928	0.0134545	0.0520055	0.022785	0.0411564	0.0409013	3.1947
SUMO3	0.00217026	0.000637026	0.000504094	0.00306594	0.00300934	0.00507133	0.00214576	4.30528
UIMC1	2.69441e-05	9.6e-09	9.6e-09	4.84035e-05	5.25012e-05	5.05736e-05	1.60011e-05	2806.67
USP3	3.28723e-06	1.68478e-05	9.6e-09	1.70561e-05	7.33888e-06	9.54853e-06	2.2911e-05	342.42
UTP14A	4.47589e-05	9.6e-09	9.6e-09	2.54558e-05	8.45002e-05	0.000169803	1.07093e-05	4662.38
VIM	6.56965e-05	9.6e-09	9.6e-09	8.72599e-05	5.11618e-05	1.02466e-05	5.61118e-05	6843.39
WDR12	1.47657e-05	9.6e-09	9.6e-09	1.2951e-05	3.30871e-05	0.000100463	1.50521e-05	1538.1
WDR3	0.000139348	9.6e-09	9.6e-09	4.89761e-05	2.77628e-05	2.12913e-05	0.000104626	14515.4
WDR75	5.31654e-05	9.6e-09	9.6e-09	1.07354e-05	9.40246e-06	7.36017e-05	6.89202e-06	5538.06
YLPM1	0.000422641	9.6e-09	0.000134877	0.000394382	0.000347879	0.000173379	0.000348964	3.13353
YY1AP1	6.66533e-05	9.6e-09	1.01065e-05	0.000106448	5.86577e-05	7.7013e-05	5.31604e-05	6.5951
ZBTB1	8.51267e-05	9.6e-09	1.23599e-05	7.93364e-05	0.000155705	3.35785e-05	3.18313e-05	6.88731
ZBTB33	5.70318e-05	9.6e-09	2.32229e-06	9.25058e-06	3.41667e-05	9.03683e-06	2.18149e-05	24.5584
ZBTB39	0.000436777	0.000433198	8.69669e-05	0.000278026	0.00028449	0.000190227	0.000548723	5.02233
ZNF143	6.18034e-05	9.6e-09	1.37668e-05	0.000373096	0.000127491	0.000458861	3.89858e-05	4.4893
ZNHIT6	9.88363e-05	9.6e-09	2.71775e-05	0.000371562	0.00079361	0.000295666	4.84293e-05	3.63669

### Sheet: SENP 3-dependent deSUMOylation
gene.symbol	FOT-SUMO1	FOT-SENP1	FOT-SENP2	FOT-SENP3	FOT-SENP5	FOT-SENP6	FOT-SENP7	Fold Change-SENP3 vs SUMO1
ADNP	4.82416e-05	9.6e-09	2.26301e-05	5.5208e-06	9.0757e-05	1.10423e-05	7.13403e-05	8.73816
ARIH1	0.000272641	0.000218363	0.000651881	4.39617e-05	4.51397e-05	0.000129643	0.000247796	6.2018
CDO1	3.17757e-06	4.62316e-05	9.12618e-06	9.6e-09	8.9622e-06	0.00019749	0.000137632	330.997
DHX15	1.941e-05	6.98891e-05	0.000169657	9.6e-09	1.8452e-05	1.4909e-05	8.18642e-05	2021.88
EEF1A1	4.98595e-05	9.6e-09	1.20828e-05	9.6e-09	2.86428e-05	6.07171e-06	5.17844e-05	5193.7
EXOSC9	0.000317544	9.6e-09	0.000394235	4.25187e-05	0.000214064	0.000459775	0.00012225	7.46835
FIP1L1	0.000486326	9.6e-09	9.22552e-05	9.6e-09	7.68094e-05	5.54317e-05	0.000139701	50659
H2AFZ	0.000188688	1.7364e-05	0.000114794	9.6e-09	4.79496e-05	0.000403464	0.000308368	19655
HIST1H2BD	9.67099e-05	9.6e-09	8.85535e-05	9.6e-09	0.000251624	0.000135638	0.000297958	10074
HIST1H2BJ	0.00026678	5.78678e-05	0.000499	1.27863e-05	0.000569971	0.000898108	0.00107911	20.8645
INCENP	2.62504e-05	9.6e-09	1.73087e-05	8.65621e-06	4.49084e-05	1.12568e-05	4.31076e-05	3.03256
LIPT1	0.000383323	9.6e-09	8.75942e-05	9.6e-09	0.000276459	0.000502271	0.00110873	39929.4
PCBP2	0.000137752	9.6e-09	1.73237e-05	9.6e-09	7.67397e-05	0.000175548	0.00010213	14349.2
PGAM1	0.000975685	0.000722546	0.00107019	0.000261403	0.000467953	0.000511604	0.000657801	3.7325
PLRG1	3.08979e-06	9.6e-09	3.18107e-05	9.6e-09	5.00371e-06	1.46895e-05	6.67428e-06	321.853
RPL14	3.75001e-05	9.6e-09	0.000109836	6.53797e-06	6.64823e-05	0.000200872	7.1917e-05	5.73574
RRP9	6.60797e-05	9.6e-09	8.52132e-06	9.6e-09	5.75671e-06	5.50681e-05	4.15519e-05	6883.31
SIN3A	3.50093e-05	9.6e-09	2.67549e-05	1.95666e-06	2.15134e-05	1.13464e-05	2.37585e-06	17.8924
SLC1A5	0.000185276	0.000343392	0.000239707	4.07814e-05	7.03203e-05	0.000566027	0.000244935	4.54314
SPATA31A6	9.53977e-05	9.6e-09	0.000867987	9.6e-09	7.19717e-05	8.3468e-05	0.000104785	9937.26
TMUB1	1.322e-05	2.15123e-05	2.44212e-05	4.16468e-06	2.87499e-05	6.91973e-05	5.85929e-05	3.17431
TNKS	0.000122517	6.95341e-05	0.000155241	1.09523e-05	3.52186e-05	0.000131447	4.54694e-05	11.1864
TUBA1C	5.4344e-06	0.000302219	4.21331e-05	9.6e-09	1.5163e-05	2.32214e-05	2.03692e-05	566.084
USP9X	7.12383e-05	0.00019252	2.21377e-05	8.1767e-06	1.61355e-05	1.60441e-05	6.84952e-05	8.71235
XPC	0.00011406	9.6e-09	3.74697e-05	9.6e-09	0.000143411	7.90538e-05	3.47207e-05	11881.2
ZNF460	1.41652e-05	9.6e-09	0.000456386	9.6e-09	7.40527e-05	1.6262e-05	6.56631e-05	1475.54
ZNF516	0.000897835	9.6e-09	0.000590665	1.96042e-05	0.000143509	8.01092e-05	0.000229274	45.7981

### Sheet: SENP 5-dependent deSUMOylation
gene.symbol	FOT-SUMO1	FOT-SENP1	FOT-SENP2	FOT-SENP3	FOT-SENP5	FOT-SENP6	FOT-SENP7	Fold Change-SENP5 vs SUMO1
ACIN1	0.000929239	9.6e-09	0.00108524	0.00123072	0.000440444	0.000593553	0.00105192	2.10978
ACTB	0.00113779	0.00163773	0.00555369	0.00162949	0.00052858	0.00153313	0.001375	2.15254
ALDOA	0.000199702	2.67969e-05	0.000406585	8.93749e-05	4.1243e-05	8.82518e-05	6.40744e-05	4.84208
AMOT	0.000232855	0.00131326	0.000434159	0.000204596	2.83247e-05	9.29473e-05	0.000200735	8.22089
ANKRD28	3.64824e-05	9.5e-05	6.97061e-05	4.11607e-05	9.6e-09	2.05587e-05	7.45946e-05	3800.25
ARID3A	0.00440494	9.6e-09	0.00563649	0.00366578	0.00160951	0.00231363	0.00230523	2.73683
ARL8B	1.29193e-05	9.6e-09	7.65461e-06	8.51327e-06	9.6e-09	7.65994e-05	4.01963e-05	1345.76
BCORL1	0.000254297	9.6e-09	0.000144646	0.000132295	6.05627e-05	0.000144076	0.000201071	4.19891
C5orf24	7.12204e-06	9.6e-09	2.77699e-05	1.20974e-05	9.6e-09	6.67039e-06	4.32737e-06	741.879
CAD	3.71377e-05	9.6e-09	4.92346e-05	0.000105204	1.41534e-05	0.000137158	2.642e-05	2.62393
CAMK2B	1.21351e-05	9.6e-09	0.00055336	0.000232117	9.6e-09	0.0003114	6.29012e-05	1264.08
CLK2	7.28104e-05	0.000201979	0.000220841	0.000229669	3.2676e-05	0.000245068	0.000393832	2.22825
CPSF3	0.00040314	0.000740824	0.000677857	0.000528189	0.00015073	0.00118084	0.000340706	2.67457
CYP51A1	0.000151449	6.63305e-05	3.04842e-05	2.4861e-05	9.6e-09	0.000357546	2.55684e-05	15775.9
DDX39A	0.000177309	9.6e-09	4.06717e-05	6.57394e-05	1.80377e-05	0.000103685	4.99519e-05	9.8299
DPF3	1.33636e-05	9.6e-09	4.80302e-06	5.07008e-05	9.6e-09	8.05214e-06	1.8011e-05	1392.04
FANCD2	0.000950257	0.00174719	0.00255681	0.000782987	0.000180859	0.000892276	0.000927937	5.25412
GNE	9.00991e-06	1.8005e-05	1.7059e-05	1.36164e-05	9.6e-09	3.09809e-05	4.99655e-06	938.533
HDAC1	0.000289524	2.10639e-05	0.000423805	0.000284448	0.00014031	0.00023954	0.000234182	2.06347
HNRNPA2B1	8.39046e-05	9.6e-09	9.24552e-05	0.000107372	1.36166e-05	0.000180465	2.40758e-05	6.16194
HNRNPA3	0.00238042	0.000224083	0.00286038	0.00169571	0.00104206	0.00218301	0.0018917	2.28434
HSPA1B	0.000126954	2.05091e-05	0.000253517	0.000132383	5.6408e-05	8.45839e-05	0.000111473	2.25064
IDE	0.00043809	0.000521728	0.000867287	0.000143995	9.93474e-05	0.000171785	0.000810918	4.40968
JAK1	1.05603e-05	9.6e-09	4.88271e-06	1.10099e-05	9.6e-09	5.69773e-06	3.47677e-06	1100.04
KLHL11	0.000445432	0.000623999	0.0013098	0.000198816	0.000162271	0.000198027	0.000394313	2.74499
L3MBTL2	0.00173549	9.6e-09	0.00122861	0.00221996	0.00075201	0.00158181	0.00167233	2.30781
MBIP	0.000290278	9.6e-09	0.000114039	0.000123448	7.92491e-05	0.000204928	0.000422202	3.66286
MIB1	0.00271276	0.00548352	0.00537322	0.00161053	0.000959474	0.00125548	0.00356304	2.82734
MSANTD4	0.000105199	9.6e-09	5.52278e-05	0.000134343	5.35218e-06	6.71332e-05	7.48506e-05	19.6554
NDST1	0.000392948	0.00271878	0.000932271	3.61107e-05	2.08329e-05	0.00338983	6.86517e-05	18.8619
NFIL3	0.0026783	8.90714e-05	0.00106633	0.000614881	0.000272296	0.000314797	0.000893064	9.83599
NME1-NME2	0.000191407	0.000414902	0.00034407	0.000183129	4.94425e-05	0.000163185	9.3153e-05	3.8713
PAXBP1	6.42429e-05	9.6e-09	4.99349e-05	5.36363e-05	9.6e-09	1.31467e-05	3.79156e-05	6691.97
PIP5K1A	0.000104553	5.91335e-05	0.000190985	4.6376e-06	4.20679e-06	3.79789e-05	3.55452e-05	24.8534
PRPF4B	0.00131058	3.63786e-05	0.000174227	0.000376704	7.70711e-05	0.000189659	0.000266966	17.0049
PTBP3	7.39146e-05	9.6e-09	5.25158e-05	2.8509e-05	1.25326e-05	0.000120186	2.51223e-05	5.89776
PWP1	0.00177573	0.00269019	0.0123256	0.00116876	9.6e-09	0.000327884	0.000168921	184972
RANGAP1	0.000215215	9.6e-09	0.000139997	0.000177968	6.07222e-05	0.000194537	0.000274082	3.54426
RBBP7	0.000700303	0.00115938	0.00127385	0.000551677	0.00025236	0.000575838	0.000579954	2.77502
RBM25	0.000261629	9.6e-09	6.95671e-05	0.000140212	3.20269e-05	4.01223e-05	0.000140864	8.16904
RNF31	2.90108e-05	7.27381e-05	9.62488e-05	3.51064e-05	9.6e-09	2.94966e-05	3.87495e-05	3021.96
RPL13	0.00033747	0.000821268	0.000771505	0.000404479	0.000140242	0.000396156	0.000458651	2.40634
RPL23	2.53185e-05	7.57435e-05	7.45464e-05	9.92693e-06	9.6e-09	0.000153824	5.71653e-05	2637.34
SATB2	0.00286513	0.000655525	0.0032032	0.0023297	0.00111008	0.0016836	0.00320324	2.58102
SMAD4	0.000791234	0.00150343	0.00205345	0.000587663	0.000394908	0.00066685	0.0012089	2.00359
SMAD5	2.60905e-05	6.17737e-05	1.08735e-05	4.97223e-05	6.25768e-06	0.000149565	1.5381e-05	4.16936
SMC2	0.000603232	0.000296115	0.000335066	0.000683432	9.6e-09	0.000927215	0.000743222	62836.7
SNRPD2	0.00153307	9.6e-09	0.000502911	0.00146643	0.00033004	0.000947612	0.000653888	4.64512
SRRM1	0.000935618	0.000300694	0.0024117	0.00235299	0.000144462	0.000802654	0.00113325	6.47655
TKT	4.31381e-05	0.000111455	0.000159798	1.69321e-05	9.6e-09	4.21266e-05	3.55999e-05	4493.55
TOPORS	0.00213203	0.000654509	0.00349102	0.00250473	0.000940679	0.00278274	0.00294388	2.26648
TRIM28	0.013536	0.0034992	0.0301733	0.0109862	0.00443589	0.00468794	0.0162329	3.05148
TRRAP	0.000689903	9.6e-09	0.000156255	0.000215076	6.13896e-05	0.000310441	8.61348e-05	11.2381
USP13	6.18988e-05	9.6e-09	8.74522e-05	6.90489e-06	9.6e-09	2.74025e-05	5.35762e-05	6447.79
USP25	2.99464e-05	1.32853e-05	2.1845e-05	3.01536e-05	3.91765e-06	5.25443e-05	1.24459e-05	7.64397
USP34	2.17601e-05	9.6e-09	6.66924e-05	3.17009e-05	9.6e-09	2.79279e-05	1.96315e-05	2266.68
WDR43	0.000866434	7.01991e-05	0.000769501	0.000406572	0.000169077	0.000219525	0.000609904	5.12448
WDR6	0.00256391	0.00493083	0.00752979	0.00141983	0.00120055	0.00160838	0.00351937	2.13561
YEATS2	0.00143516	9.6e-09	0.00223422	0.00138139	0.000523561	0.00148806	0.00187212	2.74116
ZFYVE16	0.000105309	9.6e-09	0.000127611	0.000179212	1.17109e-05	0.000128965	6.0756e-05	8.99236
ZNF800	0.000242662	9.6e-09	0.000133133	0.000504632	0.000104728	0.000150709	0.000354632	2.31706

### Sheet: SENP 6-dependent deSUMOylation
gene.symbol	FOT-SUMO1	FOT-SENP1	FOT-SENP2	FOT-SENP3	FOT-SENP5	FOT-SENP6	FOT-SENP7	Fold Change-SENP6 vs SUMO1
BCL11B	0.000509714	9.6e-09	0.000161799	0.00031902	0.000201587	6.64488e-05	0.000312296	7.67079
BRD8	0.00748824	9.6e-09	0.00546094	0.00382774	0.00349576	0.000428906	0.00377574	17.4589
BRIX1	0.00019858	9.6e-09	0.000281853	5.62898e-05	0.000151375	9.6e-09	0.000280412	20685.5
CBX5	0.000109293	9.6e-09	0.000165032	8.90042e-05	0.000108345	8.21601e-06	3.70965e-05	13.3024
CD3EAP	0.000476968	9.6e-09	0.000183306	9.18724e-05	3.33669e-05	9.6e-09	0.000158061	49684.1
CHERP	6.84947e-05	9.6e-09	0.00023457	3.57173e-05	1.96684e-05	1.27692e-05	5.35389e-05	5.36405
CSNK2A1	3.24562e-05	9.6e-09	7.85916e-05	1.94837e-05	1.95704e-05	9.6e-09	3.94872e-05	3380.86
CUL5	2.19738e-05	2.77394e-05	5.66696e-05	4.30409e-06	1.03613e-05	9.6e-09	3.83663e-05	2288.94
DMAP1	9.98374e-05	9.6e-09	3.64394e-05	4.20177e-05	1.53459e-05	9.6e-09	1.4204e-05	10399.7
DNTTIP2	7.98454e-05	9.6e-09	1.90662e-05	3.98945e-05	9.18905e-05	7.35768e-06	3.24297e-05	10.852
EPC2	7.2708e-05	9.6e-09	7.93213e-06	3.18895e-06	2.92584e-05	9.6e-09	2.97824e-05	7573.75
GATAD2B	0.000324593	9.6e-09	0.000271166	0.000196937	0.000146244	5.36514e-05	0.000107793	6.05004
GLYR1	0.000163871	9.6e-09	8.72616e-05	0.000116218	7.2672e-05	1.25874e-05	0.000189301	13.0187
HMGN5	0.0001073	9.6e-09	0.00014312	1.31317e-05	2.29697e-05	9.6e-09	2.21256e-05	11177.1
ING3	9.65602e-05	9.6e-09	1.99869e-05	4.68498e-05	2.66955e-05	9.6e-09	6.2462e-05	10058.4
JUNB	5.41532e-05	9.6e-09	5.85704e-05	3.5081e-05	3.0492e-05	9.6e-09	2.74629e-05	5640.96
KHDRBS1	0.00162711	9.6e-09	0.0035754	0.00129454	0.000749501	0.000519833	0.000831652	3.13007
KLHDC3	3.86658e-05	5.65723e-05	4.12529e-05	5.66506e-05	4.75941e-05	9.6e-09	4.35996e-05	4027.69
L3MBTL3	6.98133e-05	9.6e-09	0.000107187	1.04328e-05	3.98228e-06	9.6e-09	5.7457e-06	7272.22
LOC101060521	0.000386245	9.6e-09	0.000242373	0.000169591	5.11876e-05	9.6e-09	0.000108579	40233.9
MAPK6	3.01951e-05	3.22106e-05	0.000181302	4.08048e-05	2.04076e-05	2.12583e-06	3.00532e-05	14.2039
MBD1	0.0011834	9.6e-09	0.000919941	0.000548044	0.000596899	0.000175933	0.000594243	6.72644
MBD3	8.05733e-05	9.6e-09	1.0915e-05	1.69033e-05	3.32948e-05	9.6e-09	3.59677e-05	8393.06
MCM2	4.53711e-05	0.000179188	0.000142413	5.14736e-05	6.37786e-05	8.41957e-06	4.08865e-05	5.38876
MECOM	0.000193869	9.6e-09	6.93365e-06	0.000106986	8.97718e-05	9.6e-09	7.91071e-05	20194.7
MKI67	0.000435828	9.6e-09	0.00024505	0.000291673	0.000125409	8.8692e-05	0.000135087	4.91396
NOP2	0.000340197	9.6e-09	7.60954e-05	0.000120748	0.0002521	7.54912e-05	0.000358835	4.50645
NUFIP2	1.20509e-05	9.6e-09	1.79718e-05	6.24505e-06	6.82586e-06	9.6e-09	1.09219e-05	1255.3
PHF21A	0.000388416	9.6e-09	0.000305675	0.000373826	0.000379263	0.000100465	0.000138054	3.86619
PIAS2	6.44439e-05	9.6e-09	3.41775e-05	4.40025e-05	4.74813e-05	1.03573e-05	2.39279e-05	6.22206
PRDM16	0.000423763	9.6e-09	0.000212982	0.000223637	0.000190111	3.79046e-05	0.000219808	11.1797
RAI1	0.00014399	9.6e-09	3.89801e-05	4.09482e-05	3.75238e-05	9.6e-09	0.000124539	14998.9
RCBTB1	3.3468e-05	0.000116276	6.68767e-05	1.95513e-05	1.51194e-05	9.6e-09	3.31706e-05	3486.25
RLF	8.64495e-05	9.6e-09	0.000120348	0.000113943	7.045e-05	4.09474e-05	0.000166389	2.11123
RSBN1L	0.000836631	4.58894e-05	0.000476162	0.000647013	0.00028306	0.000152579	0.000264545	5.48328
SARNP	0.000140151	9.6e-09	7.68126e-05	4.95437e-05	9.81365e-05	2.01239e-05	5.59934e-05	6.96439
SCAMP3	0.000126637	0.000321285	0.000245696	4.39889e-05	3.36623e-05	9.6e-09	0.000117149	13191.4
SF3B1	7.9885e-05	9.6e-09	0.00136644	8.38379e-05	0.000296392	1.61769e-05	9.36564e-05	4.93822
SUPT3H	5.70432e-06	9.6e-09	6.50747e-05	6.22522e-05	2.36365e-05	9.6e-09	4.11302e-05	594.199
SYMPK	0.000122686	9.6e-09	9.47683e-05	0.000196026	0.000153199	9.6e-09	0.000148009	12779.8
TCF12	1.2712e-05	9.6e-09	1.3046e-05	1.64577e-05	6.3129e-06	9.6e-09	2.55465e-06	1324.17
TFAP2C	0.000170942	9.6e-09	0.000117263	2.25479e-05	6.8011e-05	7.34479e-06	1.36461e-05	23.2738
THOC1	0.00350624	0.000420506	0.00644303	0.00233037	0.00201603	0.000619433	0.00322543	5.6604
TOP2A	0.000665485	7.2977e-05	0.000674209	0.000609029	0.000470708	0.000197812	0.000796894	3.36423
TOP2B	9.22799e-05	9.6e-09	0.000136088	8.3421e-05	6.71267e-05	4.75982e-06	5.90507e-05	19.3873
TP53BP1	5.90174e-05	4.19284e-05	1.6429e-05	1.35002e-05	1.8401e-05	9.6e-09	1.86588e-05	6147.65
TRIM24	0.00828383	0.000838812	0.00994755	0.00695305	0.00397495	0.00286396	0.00913027	2.89244
U2SURP	0.000199764	9.6e-09	9.33022e-05	0.000211066	8.77749e-05	6.50493e-05	0.000228766	3.07096
WDR33	1.39816e-05	9.6e-09	3.75676e-05	1.94439e-05	1.69391e-05	9.6e-09	7.17827e-06	1456.42
ZCCHC12	2.7816e-05	9.6e-09	2.09333e-05	1.98556e-05	2.14477e-05	9.6e-09	2.71966e-05	2897.5
ZEB1	0.000189269	9.6e-09	0.000197131	0.000267152	0.000401778	1.88401e-05	0.000142833	10.046
ZFYVE28	8.25881e-05	2.66227e-05	4.07641e-05	2.69566e-05	1.32698e-05	8.23565e-06	9.73123e-05	10.0281
ZIC5	0.000273726	9.6e-09	0.000123916	0.000195289	0.000171067	5.27375e-05	6.61007e-05	5.19034
ZNF295	0.00124982	9.6e-09	0.00160004	0.000489698	0.000378838	0.000162825	0.000657769	7.67586
ZNF470	0.00019893	9.6e-09	0.00053155	0.000942902	0.00108471	9.6e-09	0.00175436	20721.8
ZNF521	0.00225613	9.6e-09	0.00227642	0.000502418	0.00060394	0.000233157	0.00120313	9.67641
ZNF777	6.26295e-05	3.40283e-05	0.000185322	2.42013e-05	2.53088e-05	9.6e-09	6.47732e-05	6523.9
ZNF827	0.000175594	9.6e-09	3.25143e-05	4.49476e-05	7.6139e-05	9.6e-09	3.33721e-05	18291
ZZZ3	0.000414209	9.6e-09	0.000264072	0.000257817	0.000140988	7.59619e-05	0.000241077	5.45286

### Sheet: SENP 7-dependent deSUMOylation
gene.symbol	FOT-SUMO1	FOT-SENP1	FOT-SENP2	FOT-SENP3	FOT-SENP5	FOT-SENP6	FOT-SENP7	Fold Change-SENP7 vs SUMO1
ABCF2	0.000369991	0.000747991	0.00157702	0.00072357	0.000215498	0.0013872	0.000182501	2.02734
ANLN	2.23991e-05	9.6e-09	5.88369e-06	1.48294e-05	4.23932e-05	6.10647e-05	9.6e-09	2333.24
ATXN2L	8.76364e-06	1.66695e-05	7.2079e-05	6.22682e-05	2.1327e-05	1.86651e-05	9.6e-09	912.879
BCAS3	0.000127965	9.6e-09	9.93271e-05	5.81091e-05	6.12756e-05	3.01506e-05	1.37588e-05	9.30061
C3orf37	0.000136006	9.6e-09	7.56355e-05	0.000112985	6.0281e-05	0.000265202	4.44192e-05	3.06188
CCDC85C	3.01778e-05	9.6e-09	1.43556e-05	3.44912e-05	9.78087e-06	0.00010466	2.25459e-06	13.3851
CCNT1	0.000202389	9.6e-09	5.81371e-05	9.74811e-05	2.44707e-05	7.46935e-05	9.6e-09	21082.2
CDC45	1.1624e-05	9.6e-09	7.76098e-05	2.58171e-05	1.59455e-05	4.92535e-05	9.6e-09	1210.84
CFDP1	4.61345e-05	9.6e-09	4.08889e-05	3.16968e-05	0.000165573	4.85442e-05	9.6e-09	4805.68
CUX1	0.000179425	9.6e-09	6.18282e-05	5.09261e-05	6.7498e-05	5.76631e-06	9.6e-09	18690.1
DDX19A	0.000177357	9.6e-09	8.71472e-05	0.00011046	4.00178e-05	0.000145239	9.6e-09	18474.7
DPF1	0.000189484	9.6e-09	0.000144032	0.000252548	0.000138544	5.60487e-05	4.632e-05	4.09077
EMC8	0.000207641	0.000583635	0.000739901	0.000201453	0.000217374	0.000464103	2.18533e-05	9.50158
FBL	6.81282e-05	9.6e-09	1.62041e-06	6.76051e-06	1.03718e-05	7.76822e-06	9.6e-09	7096.69
FLNA	0.00052344	9.6e-09	0.00038362	0.000271687	0.000331838	9.60111e-05	7.79447e-05	6.71554
FOXM1	3.18659e-05	9.6e-09	1.43616e-05	9.01464e-05	3.76467e-05	3.54084e-05	9.6e-09	3319.37
HEATR2	0.000107656	9.6e-09	2.68253e-05	0.00012497	0.000177243	0.000702737	7.14096e-06	15.0758
HNRNPF	1.34559e-05	9.6e-09	7.28482e-06	4.4783e-06	8.91424e-05	7.90829e-05	9.6e-09	1401.66
HSP90AB1	0.000408299	3.46114e-05	0.000361937	0.000253381	0.000138444	0.000187561	0.000103612	3.94067
KCTD1	0.00119492	9.6e-09	0.000164309	0.0002577	8.11083e-05	4.73026e-05	4.15557e-05	28.7547
LAS1L	0.000184824	9.6e-09	4.0878e-05	0.000211729	0.000220167	0.000244744	1.52102e-05	12.1514
LMNC	2.16375e-05	4.32044e-05	0.000135556	3.55356e-06	1.16919e-05	2.15779e-05	9.6e-09	2253.91
MSH6	1.81677e-05	9.6e-09	5.26002e-05	7.42881e-06	1.71472e-05	1.86356e-05	9.6e-09	1892.47
MSL2	0.00046275	9.6e-09	0.000162453	0.000221001	0.000196822	0.000274905	7.4856e-05	6.18188
NKAP	0.000126015	9.15307e-05	4.0501e-05	0.000133726	3.51805e-05	0.00011464	1.05544e-05	11.9396
NOC4L	5.95847e-05	9.6e-09	0.000160607	0.000487311	0.000401709	0.000629869	1.1467e-05	5.19617
PHF6	0.000383875	3.03312e-05	3.37293e-05	0.000623071	0.000117732	0.0018702	2.06192e-05	18.6174
PPIL4	7.43554e-05	9.6e-09	5.36865e-05	8.34352e-05	6.34078e-05	0.000159386	1.47133e-06	50.5363
PPP1R10	0.000394576	9.6e-09	0.000276445	0.000324762	0.000356435	0.000261235	0.00015006	2.62946
PSMD1	3.13638e-06	3.45491e-05	1.60802e-05	1.20202e-05	5.69742e-06	4.23976e-05	9.6e-09	326.706
RANBP1	0.000350035	9.6e-09	0.000271892	0.000245651	0.000232869	0.000224561	0.00011571	3.02511
REXO4	8.7297e-05	1.61243e-05	4.80115e-05	1.85742e-05	5.95323e-05	7.62022e-05	1.21024e-05	7.21321
RPL3	1.45984e-05	3.7595e-05	2.78647e-06	1.05848e-05	8.66124e-05	1.2168e-05	9.6e-09	1520.67
RSBN1	0.000267921	9.6e-09	9.93344e-05	0.000207581	0.000184095	7.38741e-05	4.68745e-05	5.71572
SCML2	0.00019137	9.6e-09	7.93434e-05	9.5095e-05	7.7928e-05	2.41082e-05	1.38945e-05	13.7731
SENP5	0.000256422	0.000166114	0.000361905	0.000496453	0.357146	0.0936824	0.000101635	2.52296
SUMO4	0.000216229	9.6e-09	6.04967e-05	0.000411763	0.000842768	0.00153269	6.02595e-05	3.58829
TCF20	4.95926e-05	9.6e-09	4.91796e-05	4.77536e-05	1.72842e-05	9.34185e-06	9.6e-09	5165.9
TLE4	1.03616e-05	2.02361e-05	4.23663e-05	1.60984e-05	2.07924e-05	3.28917e-05	9.6e-09	1079.33
UBR7	1.70582e-05	9.6e-09	5.76289e-06	4.74262e-05	3.6326e-05	6.15568e-05	9.6e-09	1776.9
XRCC6	1.88443e-05	9.6e-09	1.1679e-05	3.23778e-05	0.000124034	9.36836e-05	9.6e-09	1962.94
YTHDC1	4.23656e-05	9.6e-09	8.97586e-06	3.82296e-05	0.000173761	3.61311e-05	9.6e-09	4413.08
ZBED1	3.42239e-05	9.6e-09	3.13884e-05	4.49426e-06	1.8804e-06	1.58478e-05	9.6e-09	3564.99
ZC3H14	0.000278972	9.6e-09	8.26487e-05	0.00020571	3.73033e-05	2.05754e-05	9.6e-09	29059.6
ZMYM2	0.000279834	9.6e-09	5.11311e-05	0.000273538	0.000212982	0.000129834	4.70282e-05	5.95035
ZNF282	3.64373e-05	9.6e-09	9.21681e-06	9.51922e-06	4.57412e-05	3.93312e-06	9.6e-09	3795.55
ZNF609	8.54426e-06	9.6e-09	2.64102e-05	1.79688e-05	1.67556e-05	3.9696e-06	9.6e-09	890.027
ZRANB2	6.14163e-05	9.6e-09	3.14615e-05	3.09615e-05	1.31953e-05	4.09115e-05	1.058e-05	5.80497
