## Supplementary Table 4 for "Global Screening of Sentrin-Specific Protease Family Substrates in SUMOylation"

### Sheet: Sheet1
Supplementary Table 4 GO pathway analysis of proteins deSUMOylated by SENP members.
proteins specifically deSUMOylated by SENP 1
Category	Term	Count	%	PValue	Genes	List Total	Pop Hits	Pop Total	Fold Enrichment	Bonferroni	Benjamini	FDR
GOTERM_BP_ALL	GO:0006396~RNA processing	67	29.1304	5.01993e-32	PRPF4B, CHERP, RPL14, GAR1, SNIP1, U2SURP, SNRPD2, RPS2, SART1, EBNA1BP2, AKAP17A, DKC1, INTS4, DDX21, PTBP3, ACIN1, FTSJ3, CCAR1, KHDRBS1, DDX39A, KRR1, GTPBP4, EXOSC9, NOL8, HNRNPA2B1, DDX39B, LAS1L, HNRNPU, SARNP, RSL1D1, NOP2, WDR43, NHP2, THOC1, HSPA1B, BOP1, BMS1, EXOSC10, HNRNPA3, SF3B1, DDX46, HNRNPK, RPL8, NAT10, HNRNPC, RPL4, RBM25, PRPF40A, NOC4L, RRP15, MPHOSPH10, RPL26, SAP18, RNPS1,…	218	910	16792	5.67126	1.61842e-28	5.99416e-30	9.11173e-29
GOTERM_BP_ALL	GO:0006351~transcription, DNA-templated	126	54.7826	2.05666e-31	ZIC2, CBX5, SIN3A, INTS4, YEATS2, DDX21, CCAR1, GNL3, DDX39A, SATB2, ZNF644, RREB1, YY1, DDX39B, HNRNPA2B1, HMG20B, KDM2B, TRIM33, MGA, TFAP2A, ZZZ3, PIAS2, DNTTIP2, TFAP2C, PIAS1, ZNF516, TADA3, HSPA1B, TRRAP, HNRNPK, NPM1, PBRM1, TCF3, IKZF5, NKRF, SETDB1, ZMYM2, ZMYM1, TAF3, ZMYM4, KCTD1, ARID3A, SAP18, ZNF521, RNPS1, ZBTB43, SAFB2, YY1AP1, SAP130, HDAC1, TRPS1, PCNA, KAT6B, PARP1, BMI1, ZBTB3…	218	3605	16792	2.69222	6.63066e-28	2.36809e-29	3.73306e-28
GOTERM_BP_ALL	GO:0016032~viral process	31	13.4783	7.30246e-06	HSP90AB1, RSF1, RPL14, PML, HSPA1B, RPS2, CBX5, TOP1, SIN3A, HNRNPK, MORC3, NPM1, RPL8, DDX21, RANBP1, BRD4, RPL4, RANBP2, TOP2A, CEBPA, DDX39B, TRIM28, TP53, RPL26, HNRNPA1, POLR3D, HDAC1, RPL18A, HNRNPUL1, THOC1, ADAR	218	966	16792	2.4719	0.0232682	0.000165783	0.0132539
GOTERM_BP_ALL	GO:0007049~cell cycle	39	16.9565	0.000400845	SMARCAD1, TADA3, PML, RANGAP1, SART1, PHIP, SIN3A, INCENP, NPM1, PBRM1, RANBP1, PAFAH1B1, BRD4, RANBP2, TOP2B, TOP2A, TCF3, CHD4, PRPF40A, CCAR1, CEBPA, KHDRBS1, GTPBP4, ERH, MKI67, DDX39B, TP53, LMNA, ARID3A, HMG20B, FLNA, NOLC1, PCNA, PIAS1, RUVBL1, WDR43, RNF40, WIZ, THOC1	218	1672	16792	1.79669	0.72544	0.0070003	0.725084
GOTERM_BP_ALL	GO:0002520~immune system development	20	8.69565	0.0102473	BMI1, CEBPA, CEBPB, PML, ZEB1, PRDM16, SART1, YY1AP1, SIN3A, BCL11B, PTBP3, PAFAH1B1, ACIN1, ETV6, PARP1, TOP2A, TCF3, ZBTB1, THOC1, ADAR	218	821	16792	1.87643	1	0.111836	17.0523
proteins specifically deSUMOylated by SENP 2
Category	Term	Count	%	PValue	Genes	List Total	Pop Hits	Pop Total	Fold Enrichment	Bonferroni	Benjamini	FDR
GOTERM_BP_ALL	GO:0008380~RNA splicing	9	13.2353	0.000106138	DHX9, EIF4A3, PPIG, DYRK1A, RNPS1, HNRNPC, HNRNPA0, HNRNPU, PRPF40A	63	400	16792	5.99714	0.118191	0.0022843	0.171183
GOTERM_BP_ALL	GO:0000375~RNA splicing, via transesterification reactions	8	11.7647	0.000122197	DHX9, EIF4A3, DYRK1A, RNPS1, HNRNPC, HNRNPA0, HNRNPU, PRPF40A	63	303	16792	7.03735	0.134815	0.00241063	0.197061
proteins specifically deSUMOylated by SENP 3
Category	Term	Count	%	PValue	Genes	List Total	Pop Hits	Pop Total	Fold Enrichment	Bonferroni	Benjamini	FDR
GOTERM_BP_ALL	GO:0002227~innate immune response in mucosa	2	7.40741	0.0380248	HIST1H2BD, HIST1H2BJ	27	25	16792	49.7541	1	0.738163	45.9542
GOTERM_BP_ALL	GO:0002385~mucosal immune response	2	7.40741	0.0513703	HIST1H2BD, HIST1H2BJ	27	34	16792	36.5839	1	0.790392	56.7029
proteins specifically deSUMOylated by SENP 5
Category	Term	Count	%	PValue	Genes	List Total	Pop Hits	Pop Total	Fold Enrichment	Bonferroni	Benjamini	FDR
GOTERM_BP_ALL	GO:0006351~transcription, DNA-templated	26	42.623	0.000173573	DPF3, ZNF800, HSPA1B, TRRAP, PAXBP1, ZFYVE16, YEATS2, SRRM1, NFIL3, RNF31, DDX39A, SATB2, L3MBTL2, TRIM28, SMAD5, HNRNPA2B1, SMAD4, ARID3A, TOPORS, RBBP7, PWP1, HDAC1, NME1-NME2, BCORL1, FANCD2, CPSF3	59	3605	16792	2.05267	0.298939	0.00803935	0.298799
GOTERM_BP_ALL	GO:0006366~transcription from RNA polymerase II promoter	16	26.2295	0.00102499	DDX39A, SATB2, TRIM28, SMAD5, HNRNPA2B1, SMAD4, ARID3A, PAXBP1, RBBP7, HDAC1, NME1-NME2, ZFYVE16, YEATS2, SRRM1, NFIL3, CPSF3	59	1820	16792	2.50207	0.877324	0.0343657	1.75234
proteins specifically deSUMOylated by SENP 6
Category	Term	Count	%	PValue	Genes	List Total	Pop Hits	Pop Total	Fold Enrichment	Bonferroni	Benjamini	FDR
GOTERM_BP_ALL	GO:0051726~regulation of cell cycle	10	17.2414	0.0041462	KHDRBS1, CUL5, CSNK2A1, MKI67, MECOM, TOP2B, HMGN5, TOP2A, JUNB, THOC1	56	976	16792	3.07231	0.991303	0.0497397	6.45761
GOTERM_BP_ALL	GO:0045786~negative regulation of cell cycle	7	12.069	0.00423185	KHDRBS1, CUL5, CSNK2A1, TOP2B, HMGN5, TOP2A, THOC1	56	470	16792	4.46596	0.992117	0.0502168	6.58679
proteins specifically deSUMOylated by SENP 7
Category	Term	Count	%	PValue	Genes	List Total	Pop Hits	Pop Total	Fold Enrichment	Bonferroni	Benjamini	FDR
GOTERM_BP_ALL	GO:0006302~double-strand break repair	3	10.7143	0.0373432	CDC45, FOXM1, XRCC6	26	206	16792	9.40553	1	0.501868	44.371
GOTERM_BP_ALL	GO:0006281~DNA repair	4	14.2857	0.042969	MSH6, CDC45, FOXM1, XRCC6	26	530	16792	4.87431	1	0.50816	49.1751

### Sheet: Sheet2
proteins specifically deSUMOylated by SENP 1
proteins specifically deSUMOylated by SENP 2
proteins specifically deSUMOylated by SENP 3
proteins specifically deSUMOylated by SENP 5
proteins specifically deSUMOylated by SENP 6
proteins specifically deSUMOylated by SENP 7
